# Natural variation in a glucuronosyltransferase modulates propionate sensitivity in a *C. elegans* propionic acidemia model

**DOI:** 10.1101/2020.03.02.973206

**Authors:** Huimin Na, Stefan Zdraljevic, Robyn E. Tanny, Albertha J.M. Walhout, Erik C. Andersen

## Abstract

Mutations in human metabolic genes can lead to rare diseases known as inborn errors of human metabolism. For instance, patients with loss-of-function mutations in either subunit of propionyl-CoA carboxylase suffer from propionic acidemia because they cannot catabolize propionate, leading to its harmful accumulation. Interestingly, both the penetrance and expressivity of metabolic disorders can be modulated by genetic background. However, modifiers of these diseases are difficult to identify because of the lack of statistical power for rare diseases in human genetics. Here, we use a model of propionic acidemia in the nematode *Caenorhabditis elegans* to identify genetic modifiers of propionate sensitivity. By genome-wide association mapping across wild strains exposed to excess propionate we identify several genomic regions correlated with reduced propionate sensitivity. We find that natural variation in the putative glucuronosyltransferase GLCT-3, a homolog of human B3GAT, partly explains differences in propionate sensitivity in one of these genomic intervals. Using genome-editing, we demonstrate that loss-of-function alleles in *glct-3* render the animals less sensitive to propionate. Additionally, we find that *C. elegans* has an expansion of the *glct* gene family, suggesting that the number of members of this family could influence sensitivity to excess propionate. Our findings demonstrate that natural variation in metabolic genes that are not directly associated with propionate breakdown can modulate propionate sensitivity. Our study provides a framework for using *C. elegans* to characterize the contributions of genetic background to inborn errors in human metabolism.
