## Supplemental_Table1 for "Natural variation in a glucuronosyltransferase modulates propionate sensitivity in a *C. elegans* propionic acidemia model"

date	pa_conc	strain	replicate	pheno
10132015	0	CX11314	A	100
10132015	20	CX11314	A	100
10132015	40	CX11314	A	100
10132015	60	CX11314	A	98.9010989010989
10132015	80	CX11314	A	25
10132015	100	CX11314	A	10.2362204724409
10132015	120	CX11314	A	2.54237288135593
10132015	140	CX11314	A	0
10152015	0	CX11314	A	100
10152015	20	CX11314	A	100
10152015	40	CX11314	A	100
10152015	60	CX11314	A	100
10152015	80	CX11314	A	98.75
10152015	100	CX11314	A	0
10152015	120	CX11314	A	0
10152015	140	CX11314	A	0
10192015	0	CX11314	A	100
10192015	20	CX11314	A	98.6111111111111
10192015	40	CX11314	A	97.2222222222222
10192015	60	CX11314	A	97.7011494252874
10192015	80	CX11314	A	67.1875
10192015	100	CX11314	A	1.92307692307692
10192015	120	CX11314	A	0
10192015	140	CX11314	A	0
10132015	0	CX11314	B	100
10132015	20	CX11314	B	100
10132015	40	CX11314	B	100
10132015	60	CX11314	B	100
10132015	80	CX11314	B	28.1481481481481
10132015	100	CX11314	B	1.78571428571429
10132015	120	CX11314	B	0
10132015	140	CX11314	B	0
10152015	0	CX11314	B	100
10152015	20	CX11314	B	100
10152015	40	CX11314	B	100
10152015	60	CX11314	B	100
10152015	80	CX11314	B	96.875
10152015	100	CX11314	B	0
10152015	120	CX11314	B	0
10152015	140	CX11314	B	0
10192015	0	CX11314	B	100
10192015	20	CX11314	B	97.2972972972973
10192015	40	CX11314	B	100
10192015	60	CX11314	B	97.9591836734694
10192015	80	CX11314	B	73.9130434782609
10192015	100	CX11314	B	0
10192015	120	CX11314	B	1.31578947368421
10192015	140	CX11314	B	0
10132015	0	CX11314	C	100
10132015	20	CX11314	C	100
10132015	40	CX11314	C	100
10132015	60	CX11314	C	100
10132015	80	CX11314	C	22.3529411764706
10132015	100	CX11314	C	7.82608695652174
10132015	120	CX11314	C	0.884955752212389
10132015	140	CX11314	C	0
10152015	0	CX11314	C	100
10152015	20	CX11314	C	100
10152015	40	CX11314	C	100
10152015	60	CX11314	C	100
10152015	80	CX11314	C	92.7710843373494
10152015	100	CX11314	C	0
10152015	120	CX11314	C	0
10152015	140	CX11314	C	0
10192015	0	CX11314	C	100
10192015	20	CX11314	C	96.3414634146341
10192015	40	CX11314	C	98.6486486486486
10192015	60	CX11314	C	98.8888888888889
10192015	80	CX11314	C	77.1428571428572
10192015	100	CX11314	C	1.0989010989011
10192015	120	CX11314	C	0
10192015	140	CX11314	C	0
10132015	0	EG4725	A	100
10132015	20	EG4725	A	100
10132015	40	EG4725	A	100
10132015	60	EG4725	A	98.9010989010989
10132015	80	EG4725	A	96.1832061068702
10132015	100	EG4725	A	23.841059602649
10132015	120	EG4725	A	3.54609929078014
10132015	140	EG4725	A	0
10152015	0	EG4725	A	100
10152015	20	EG4725	A	100
10152015	40	EG4725	A	100
10152015	60	EG4725	A	100
10152015	80	EG4725	A	100
10152015	100	EG4725	A	78.0487804878049
10152015	120	EG4725	A	16.25
10152015	140	EG4725	A	0
10192015	0	EG4725	A	100
10192015	20	EG4725	A	100
10192015	40	EG4725	A	98.8888888888889
10192015	60	EG4725	A	100
10192015	80	EG4725	A	99.1596638655462
10192015	100	EG4725	A	73.6842105263158
10192015	120	EG4725	A	8.64197530864197
10192015	140	EG4725	A	0
10132015	0	EG4725	B	100
10132015	20	EG4725	B	100
10132015	40	EG4725	B	100
10132015	60	EG4725	B	98.2905982905983
10132015	80	EG4725	B	94.9044585987261
10132015	100	EG4725	B	22.8571428571429
10132015	120	EG4725	B	2.22222222222222
10132015	140	EG4725	B	0
10152015	0	EG4725	B	100
10152015	20	EG4725	B	100
10152015	40	EG4725	B	100
10152015	60	EG4725	B	100
10152015	80	EG4725	B	100
10152015	100	EG4725	B	93.75
10152015	120	EG4725	B	28.0898876404494
10152015	140	EG4725	B	0
10192015	0	EG4725	B	99.0196078431373
10192015	20	EG4725	B	100
10192015	40	EG4725	B	100
10192015	60	EG4725	B	100
10192015	80	EG4725	B	99.0740740740741
10192015	100	EG4725	B	84.4155844155844
10192015	120	EG4725	B	7.95454545454545
10192015	140	EG4725	B	0
10132015	0	EG4725	C	100
10132015	20	EG4725	C	100
10132015	40	EG4725	C	100
10132015	60	EG4725	C	97.5409836065574
10132015	80	EG4725	C	97.6047904191617
10132015	100	EG4725	C	27.4611398963731
10132015	120	EG4725	C	9.70149253731343
10132015	140	EG4725	C	0
10152015	0	EG4725	C	100
10152015	20	EG4725	C	100
10152015	40	EG4725	C	99.1228070175439
10152015	60	EG4725	C	100
10152015	80	EG4725	C	97.029702970297
10152015	100	EG4725	C	90.5882352941177
10152015	120	EG4725	C	15
10152015	140	EG4725	C	0
10192015	0	EG4725	C	100
10192015	20	EG4725	C	100
10192015	40	EG4725	C	100
10192015	60	EG4725	C	100
10192015	80	EG4725	C	100
10192015	100	EG4725	C	76.1904761904762
10192015	120	EG4725	C	19.2307692307692
10192015	140	EG4725	C	1.08695652173913
10132015	0	JU775	A	100
10132015	20	JU775	A	100
10132015	40	JU775	A	100
10132015	60	JU775	A	92.8571428571429
10132015	80	JU775	A	28.3018867924528
10132015	100	JU775	A	0
10132015	120	JU775	A	0
10132015	140	JU775	A	0
10152015	0	JU775	A	100
10152015	20	JU775	A	100
10152015	40	JU775	A	98.4251968503937
10152015	60	JU775	A	100
10152015	80	JU775	A	98.8372093023256
10152015	100	JU775	A	0.862068965517241
10152015	120	JU775	A	0
10152015	140	JU775	A	0
10192015	0	JU775	A	100
10192015	20	JU775	A	100
10192015	40	JU775	A	100
10192015	60	JU775	A	98.2142857142857
10192015	80	JU775	A	82.2916666666667
10192015	100	JU775	A	3.06122448979592
10192015	120	JU775	A	0
10192015	140	JU775	A	0
10132015	0	JU775	B	100
10132015	20	JU775	B	100
10132015	40	JU775	B	100
10132015	60	JU775	B	96.9387755102041
10132015	80	JU775	B	35.2941176470588
10132015	100	JU775	B	3.33333333333333
10132015	120	JU775	B	0
10132015	140	JU775	B	0
10152015	0	JU775	B	100
10152015	20	JU775	B	100
10152015	40	JU775	B	99.1666666666667
10152015	60	JU775	B	100
10152015	80	JU775	B	98.0952380952381
10152015	100	JU775	B	0
10152015	120	JU775	B	0
10152015	140	JU775	B	0
10192015	0	JU775	B	99.0825688073395
10192015	20	JU775	B	100
10192015	40	JU775	B	98.3193277310924
10192015	60	JU775	B	99.0566037735849
10192015	80	JU775	B	80.8080808080808
10192015	100	JU775	B	3
10192015	120	JU775	B	0
10192015	140	JU775	B	0
10132015	0	JU775	C	100
10132015	20	JU775	C	98.3606557377049
10132015	40	JU775	C	100
10132015	60	JU775	C	97.65625
10132015	80	JU775	C	31.8181818181818
10132015	100	JU775	C	3.33333333333333
10132015	120	JU775	C	0
10132015	140	JU775	C	0
10152015	0	JU775	C	100
10152015	20	JU775	C	100
10152015	40	JU775	C	100
10152015	60	JU775	C	100
10152015	80	JU775	C	100
10152015	100	JU775	C	0.943396226415094
10152015	120	JU775	C	0
10152015	140	JU775	C	0
10192015	0	JU775	C	100
10192015	20	JU775	C	98
10192015	40	JU775	C	98.3471074380165
10192015	60	JU775	C	99.0990990990991
10192015	80	JU775	C	76.8421052631579
10192015	100	JU775	C	1.63934426229508
10192015	120	JU775	C	0
10192015	140	JU775	C	0
10132015	0	MY23	A	100
10132015	20	MY23	A	99.3377483443709
10132015	40	MY23	A	100
10132015	60	MY23	A	97.2222222222222
10132015	80	MY23	A	29.0322580645161
10132015	100	MY23	A	18.8679245283019
10132015	120	MY23	A	2.1978021978022
10132015	140	MY23	A	0
10152015	0	MY23	A	100
10152015	20	MY23	A	96.5116279069768
10152015	40	MY23	A	98.7179487179487
10152015	60	MY23	A	100
10152015	80	MY23	A	98.6666666666667
10152015	100	MY23	A	8.57142857142857
10152015	120	MY23	A	0
10152015	140	MY23	A	0
10192015	0	MY23	A	100
10192015	20	MY23	A	98.7654320987654
10192015	40	MY23	A	96.4285714285714
10192015	60	MY23	A	89.7058823529412
10192015	80	MY23	A	79.5454545454545
10192015	100	MY23	A	4.44444444444444
10192015	120	MY23	A	1.17647058823529
10192015	140	MY23	A	0
10132015	0	MY23	B	100
10132015	20	MY23	B	98.2142857142857
10132015	40	MY23	B	100
10132015	60	MY23	B	95.8579881656805
10132015	80	MY23	B	37.888198757764
10132015	100	MY23	B	17.8571428571429
10132015	120	MY23	B	0.578034682080925
10132015	140	MY23	B	0
10152015	0	MY23	B	100
10152015	20	MY23	B	100
10152015	40	MY23	B	100
10152015	60	MY23	B	100
10152015	80	MY23	B	100
10152015	100	MY23	B	7.69230769230769
10152015	120	MY23	B	0
10152015	140	MY23	B	0
10192015	0	MY23	B	100
10192015	20	MY23	B	100
10192015	40	MY23	B	98.7341772151899
10192015	60	MY23	B	93.9393939393939
10192015	80	MY23	B	76.6666666666667
10192015	100	MY23	B	6.41025641025641
10192015	120	MY23	B	0
10192015	140	MY23	B	0
10132015	0	MY23	C	100
10132015	20	MY23	C	99.2805755395683
10132015	40	MY23	C	100
10132015	60	MY23	C	96.969696969697
10132015	80	MY23	C	26.9461077844311
10132015	100	MY23	C	17.8082191780822
10132015	120	MY23	C	2.1505376344086
10132015	140	MY23	C	0
10152015	0	MY23	C	100
10152015	20	MY23	C	94.2528735632184
10152015	40	MY23	C	100
10152015	60	MY23	C	100
10152015	80	MY23	C	97.3684210526316
10152015	100	MY23	C	7.61904761904762
10152015	120	MY23	C	0
10152015	140	MY23	C	0
10192015	0	MY23	C	100
10192015	20	MY23	C	100
10192015	40	MY23	C	99.0196078431373
10192015	60	MY23	C	95.2380952380952
10192015	80	MY23	C	81.0526315789474
10192015	100	MY23	C	4.65116279069767
10192015	120	MY23	C	0
10192015	140	MY23	C	0
10132015	0	JT11398	A	100
10132015	20	JT11398	A	100
10132015	40	JT11398	A	100
10132015	60	JT11398	A	98.2658959537572
10132015	80	JT11398	A	22.2929936305732
10132015	100	JT11398	A	7.79220779220779
10132015	120	JT11398	A	5.59440559440559
10132015	140	JT11398	A	0
10152015	0	JT11398	A	100
10152015	20	JT11398	A	100
10152015	40	JT11398	A	100
10152015	60	JT11398	A	98.989898989899
10152015	80	JT11398	A	99.0654205607477
10152015	100	JT11398	A	0
10152015	120	JT11398	A	0
10152015	140	JT11398	A	0
10192015	0	JT11398	A	100
10192015	20	JT11398	A	100
10192015	40	JT11398	A	99.0384615384615
10192015	60	JT11398	A	100
10192015	80	JT11398	A	86.8131868131868
10192015	100	JT11398	A	1.06382978723404
10192015	120	JT11398	A	0
10192015	140	JT11398	A	0
10132015	0	JT11398	B	100
10132015	20	JT11398	B	100
10132015	40	JT11398	B	100
10132015	60	JT11398	B	96.4467005076142
10132015	80	JT11398	B	27.0588235294118
10132015	100	JT11398	B	9.03614457831325
10132015	120	JT11398	B	3.78787878787879
10132015	140	JT11398	B	0
10152015	0	JT11398	B	100
10152015	20	JT11398	B	100
10152015	40	JT11398	B	98.989898989899
10152015	60	JT11398	B	100
10152015	80	JT11398	B	98.9473684210526
10152015	100	JT11398	B	0
10152015	120	JT11398	B	0
10152015	140	JT11398	B	0
10192015	0	JT11398	B	100
10192015	20	JT11398	B	100
10192015	40	JT11398	B	99.0476190476191
10192015	60	JT11398	B	99.1452991452991
10192015	80	JT11398	B	88.3720930232558
10192015	100	JT11398	B	0.952380952380952
10192015	120	JT11398	B	0
10192015	140	JT11398	B	0
10132015	0	JT11398	C	100
10132015	20	JT11398	C	100
10132015	40	JT11398	C	100
10132015	60	JT11398	C	97.8947368421053
10132015	80	JT11398	C	27.7173913043478
10132015	100	JT11398	C	6.56565656565657
10132015	120	JT11398	C	4.76190476190476
10132015	140	JT11398	C	0
10152015	0	JT11398	C	100
10152015	20	JT11398	C	100
10152015	40	JT11398	C	99.1304347826087
10152015	60	JT11398	C	100
10152015	80	JT11398	C	97.1698113207547
10152015	100	JT11398	C	0
10152015	120	JT11398	C	0
10152015	140	JT11398	C	0
10192015	0	JT11398	C	100
10192015	20	JT11398	C	100
10192015	40	JT11398	C	100
10192015	60	JT11398	C	99.1228070175439
10192015	80	JT11398	C	90.9090909090909
10192015	100	JT11398	C	3.44827586206897
10192015	120	JT11398	C	0
10192015	140	JT11398	C	0
10132015	0	MY16	A	100
10132015	20	MY16	A	100
10132015	40	MY16	A	100
10132015	60	MY16	A	100
10132015	80	MY16	A	92.4528301886792
10132015	100	MY16	A	15.4929577464789
10132015	120	MY16	A	3.03030303030303
10132015	140	MY16	A	0
10152015	0	MY16	A	100
10152015	20	MY16	A	100
10152015	40	MY16	A	100
10152015	60	MY16	A	100
10152015	80	MY16	A	98.0769230769231
10152015	100	MY16	A	56.25
10152015	120	MY16	A	10
10152015	140	MY16	A	0
10192015	0	MY16	A	100
10192015	20	MY16	A	100
10192015	40	MY16	A	100
10192015	60	MY16	A	100
10192015	80	MY16	A	100
10192015	100	MY16	A	38.961038961039
10192015	120	MY16	A	0
10192015	140	MY16	A	0
10132015	0	MY16	B	100
10132015	20	MY16	B	100
10132015	40	MY16	B	100
10132015	60	MY16	B	100
10132015	80	MY16	B	83.3333333333333
10132015	100	MY16	B	14.8148148148148
10132015	120	MY16	B	7.80141843971631
10132015	140	MY16	B	0
10152015	0	MY16	B	100
10152015	20	MY16	B	100
10152015	40	MY16	B	100
10152015	60	MY16	B	100
10152015	80	MY16	B	98.8636363636364
10152015	100	MY16	B	56.4705882352941
10152015	120	MY16	B	18.1818181818182
10152015	140	MY16	B	0
10192015	0	MY16	B	100
10192015	20	MY16	B	100
10192015	40	MY16	B	100
10192015	60	MY16	B	100
10192015	80	MY16	B	97.5609756097561
10192015	100	MY16	B	46.5346534653465
10192015	120	MY16	B	0.925925925925926
10192015	140	MY16	B	0
10132015	0	MY16	C	100
10132015	20	MY16	C	100
10132015	40	MY16	C	100
10132015	60	MY16	C	100
10132015	80	MY16	C	94.5945945945946
10132015	100	MY16	C	24.6031746031746
10132015	120	MY16	C	3.57142857142857
10132015	140	MY16	C	0
10152015	0	MY16	C	100
10152015	20	MY16	C	100
10152015	40	MY16	C	100
10152015	60	MY16	C	100
10152015	80	MY16	C	97.4137931034483
10152015	100	MY16	C	54.9450549450549
10152015	120	MY16	C	8.33333333333333
10152015	140	MY16	C	0
10192015	0	MY16	C	100
10192015	20	MY16	C	99.1379310344828
10192015	40	MY16	C	100
10192015	60	MY16	C	100
10192015	80	MY16	C	94.9494949494949
10192015	100	MY16	C	35.8695652173913
10192015	120	MY16	C	1
10192015	140	MY16	C	0
10132015	0	CB4856	A	100
10132015	20	CB4856	A	96.1538461538462
10132015	40	CB4856	A	100
10132015	60	CB4856	A	96.1538461538462
10132015	80	CB4856	A	21.1267605633803
10132015	100	CB4856	A	0
10132015	120	CB4856	A	0
10132015	140	CB4856	A	0
10152015	0	CB4856	A	100
10152015	20	CB4856	A	100
10152015	40	CB4856	A	100
10152015	60	CB4856	A	100
10152015	80	CB4856	A	95.2941176470588
10152015	100	CB4856	A	2.77777777777778
10152015	120	CB4856	A	0
10152015	140	CB4856	A	0
10192015	0	CB4856	A	97.9166666666667
10192015	20	CB4856	A	100
10192015	40	CB4856	A	100
10192015	60	CB4856	A	96.9387755102041
10192015	80	CB4856	A	78.3333333333333
10192015	100	CB4856	A	1.0989010989011
10192015	120	CB4856	A	0
10192015	140	CB4856	A	0
10132015	0	CB4856	B	100
10132015	20	CB4856	B	98.1308411214953
10132015	40	CB4856	B	100
10132015	60	CB4856	B	96.7741935483871
10132015	80	CB4856	B	38.3177570093458
10132015	100	CB4856	B	0
10132015	120	CB4856	B	0
10132015	140	CB4856	B	0
10152015	0	CB4856	B	100
10152015	20	CB4856	B	100
10152015	40	CB4856	B	100
10152015	60	CB4856	B	100
10152015	80	CB4856	B	98.8505747126437
10152015	100	CB4856	B	9.52380952380952
10152015	120	CB4856	B	0
10152015	140	CB4856	B	0
10192015	0	CB4856	B	100
10192015	20	CB4856	B	100
10192015	40	CB4856	B	100
10192015	60	CB4856	B	97.2972972972973
10192015	80	CB4856	B	78.9473684210526
10192015	100	CB4856	B	1.04166666666667
10192015	120	CB4856	B	0
10192015	140	CB4856	B	0
10132015	0	CB4856	C	100
10132015	20	CB4856	C	100
10132015	40	CB4856	C	100
10132015	60	CB4856	C	92.436974789916
10132015	80	CB4856	C	37.8787878787879
10132015	100	CB4856	C	0
10132015	120	CB4856	C	0
10132015	140	CB4856	C	0
10152015	0	CB4856	C	100
10152015	20	CB4856	C	100
10152015	40	CB4856	C	100
10152015	60	CB4856	C	100
10152015	80	CB4856	C	100
10152015	100	CB4856	C	3.33333333333333
10152015	120	CB4856	C	0
10152015	140	CB4856	C	0
10192015	0	CB4856	C	100
10192015	20	CB4856	C	100
10192015	40	CB4856	C	98.9690721649485
10192015	60	CB4856	C	100
10192015	80	CB4856	C	75.7009345794392
10192015	100	CB4856	C	1.78571428571429
10192015	120	CB4856	C	0
10192015	140	CB4856	C	0
10132015	0	JU258	A	100
10132015	20	JU258	A	100
10132015	40	JU258	A	100
10132015	60	JU258	A	92.3076923076923
10132015	80	JU258	A	44.1558441558442
10132015	100	JU258	A	5.79710144927536
10132015	120	JU258	A	0
10132015	140	JU258	A	0
10152015	0	JU258	A	100
10152015	20	JU258	A	100
10152015	40	JU258	A	100
10152015	60	JU258	A	100
10152015	80	JU258	A	97.6470588235294
10152015	100	JU258	A	0
10152015	120	JU258	A	0
10152015	140	JU258	A	0
10192015	0	JU258	A	100
10192015	20	JU258	A	100
10192015	40	JU258	A	100
10192015	60	JU258	A	100
10192015	80	JU258	A	57.1428571428571
10192015	100	JU258	A	0
10192015	120	JU258	A	0
10192015	140	JU258	A	0
10132015	0	JU258	B	100
10132015	20	JU258	B	100
10132015	40	JU258	B	100
10132015	60	JU258	B	91.1764705882353
10132015	80	JU258	B	21.7821782178218
10132015	100	JU258	B	8.54700854700855
10132015	120	JU258	B	0
10132015	140	JU258	B	0
10152015	0	JU258	B	100
10152015	20	JU258	B	100
10152015	40	JU258	B	100
10152015	60	JU258	B	100
10152015	80	JU258	B	97.7777777777778
10152015	100	JU258	B	1.02040816326531
10152015	120	JU258	B	0
10152015	140	JU258	B	0
10192015	0	JU258	B	96.551724137931
10192015	20	JU258	B	98.2142857142857
10192015	40	JU258	B	98.9795918367347
10192015	60	JU258	B	97.8494623655914
10192015	80	JU258	B	53.8461538461538
10192015	100	JU258	B	0
10192015	120	JU258	B	0
10192015	140	JU258	B	0
10132015	0	JU258	C	100
10132015	20	JU258	C	99.236641221374
10132015	40	JU258	C	100
10132015	60	JU258	C	97.4025974025974
10132015	80	JU258	C	37.6623376623377
10132015	100	JU258	C	14.3939393939394
10132015	120	JU258	C	0
10132015	140	JU258	C	0
10152015	0	JU258	C	100
10152015	20	JU258	C	100
10152015	40	JU258	C	100
10152015	60	JU258	C	100
10152015	80	JU258	C	92.6829268292683
10152015	100	JU258	C	2.04081632653061
10152015	120	JU258	C	0
10152015	140	JU258	C	0
10192015	0	JU258	C	100
10192015	20	JU258	C	100
10192015	40	JU258	C	99.0654205607477
10192015	60	JU258	C	98.8095238095238
10192015	80	JU258	C	53.9473684210526
10192015	100	JU258	C	0
10192015	120	JU258	C	0
10192015	140	JU258	C	0
10132015	0	DL238	A	100
10132015	20	DL238	A	100
10132015	40	DL238	A	100
10132015	60	DL238	A	94.9720670391062
10132015	80	DL238	A	97.2972972972973
10132015	100	DL238	A	54.5454545454545
10132015	120	DL238	A	3.55329949238579
10132015	140	DL238	A	1.10497237569061
10152015	0	DL238	A	100
10152015	20	DL238	A	100
10152015	40	DL238	A	100
10152015	60	DL238	A	100
10152015	80	DL238	A	100
10152015	100	DL238	A	59.0163934426229
10152015	120	DL238	A	16.3934426229508
10152015	140	DL238	A	3.94736842105263
10192015	0	DL238	A	100
10192015	20	DL238	A	100
10192015	40	DL238	A	100
10192015	60	DL238	A	100
10192015	80	DL238	A	100
10192015	100	DL238	A	47.0588235294118
10192015	120	DL238	A	12.6760563380282
10192015	140	DL238	A	0
10132015	0	DL238	B	100
10132015	20	DL238	B	100
10132015	40	DL238	B	100
10132015	60	DL238	B	98.159509202454
10132015	80	DL238	B	86.7924528301887
10132015	100	DL238	B	32.2147651006711
10132015	120	DL238	B	2.29885057471264
10132015	140	DL238	B	1.55440414507772
10152015	0	DL238	B	100
10152015	20	DL238	B	100
10152015	40	DL238	B	100
10152015	60	DL238	B	100
10152015	80	DL238	B	100
10152015	100	DL238	B	85.5263157894737
10152015	120	DL238	B	16.6666666666667
10152015	140	DL238	B	0
10192015	0	DL238	B	100
10192015	20	DL238	B	100
10192015	40	DL238	B	98.7951807228916
10192015	60	DL238	B	98.8505747126437
10192015	80	DL238	B	97.8723404255319
10192015	100	DL238	B	40.2298850574713
10192015	120	DL238	B	16.6666666666667
10192015	140	DL238	B	0
10132015	0	DL238	C	100
10132015	20	DL238	C	100
10132015	40	DL238	C	100
10132015	60	DL238	C	97.2222222222222
10132015	80	DL238	C	89.9497487437186
10132015	100	DL238	C	54.9295774647887
10132015	120	DL238	C	5.79710144927536
10132015	140	DL238	C	0
10152015	0	DL238	C	100
10152015	20	DL238	C	100
10152015	40	DL238	C	100
10152015	60	DL238	C	100
10152015	80	DL238	C	100
10152015	100	DL238	C	61.1111111111111
10152015	120	DL238	C	20
10152015	140	DL238	C	6.17283950617284
10192015	0	DL238	C	100
10192015	20	DL238	C	100
10192015	40	DL238	C	98.989898989899
10192015	60	DL238	C	100
10192015	80	DL238	C	100
10192015	100	DL238	C	46.2365591397849
10192015	120	DL238	C	15.0684931506849
10192015	140	DL238	C	0
10132015	0	N2	A	100
10132015	20	N2	A	100
10132015	40	N2	A	100
10132015	60	N2	A	99.009900990099
10132015	80	N2	A	31.6455696202532
10132015	100	N2	A	2.29885057471264
10132015	120	N2	A	0
10132015	140	N2	A	0
10152015	0	N2	A	100
10152015	20	N2	A	100
10152015	40	N2	A	100
10152015	60	N2	A	100
10152015	80	N2	A	98.5714285714286
10152015	100	N2	A	8.33333333333333
10152015	120	N2	A	0
10152015	140	N2	A	0
10192015	0	N2	A	100
10192015	20	N2	A	100
10192015	40	N2	A	100
10192015	60	N2	A	97.7099236641221
10192015	80	N2	A	64.2857142857143
10192015	100	N2	A	1.94174757281553
10192015	120	N2	A	0
10192015	140	N2	A	0
10132015	0	N2	B	100
10132015	20	N2	B	100
10132015	40	N2	B	100
10132015	60	N2	B	98.9583333333333
10132015	80	N2	B	32.4324324324324
10132015	100	N2	B	1.69491525423729
10132015	120	N2	B	0
10132015	140	N2	B	0
10152015	0	N2	B	100
10152015	20	N2	B	100
10152015	40	N2	B	100
10152015	60	N2	B	100
10152015	80	N2	B	95.5056179775281
10152015	100	N2	B	8.53658536585366
10152015	120	N2	B	0
10152015	140	N2	B	0
10192015	0	N2	B	100
10192015	20	N2	B	100
10192015	40	N2	B	100
10192015	60	N2	B	95.8762886597938
10192015	80	N2	B	71.7171717171717
10192015	100	N2	B	0
10192015	120	N2	B	0
10192015	140	N2	B	0
10132015	0	N2	C	100
10132015	20	N2	C	100
10132015	40	N2	C	100
10132015	60	N2	C	100
10132015	80	N2	C	40.1408450704225
10132015	100	N2	C	2.3121387283237
10132015	120	N2	C	0
10132015	140	N2	C	0
10152015	0	N2	C	100
10152015	20	N2	C	100
10152015	40	N2	C	100
10152015	60	N2	C	100
10152015	80	N2	C	97.6470588235294
10152015	100	N2	C	8.69565217391304
10152015	120	N2	C	0
10152015	140	N2	C	0
10192015	0	N2	C	100
10192015	20	N2	C	100
10192015	40	N2	C	100
10192015	60	N2	C	99.1869918699187
10192015	80	N2	C	70.8860759493671
10192015	100	N2	C	0.980392156862745
10192015	120	N2	C	0
10192015	140	N2	C	0
10132015	0	E03017	A	100
10132015	20	E03017	A	100
10132015	40	E03017	A	100
10132015	60	E03017	A	97.65625
10132015	80	E03017	A	46.9026548672566
10132015	100	E03017	A	13.5135135135135
10132015	120	E03017	A	0
10132015	140	E03017	A	0
10152015	0	E03017	A	100
10152015	20	E03017	A	100
10152015	40	E03017	A	100
10152015	60	E03017	A	100
10152015	80	E03017	A	97.5
10152015	100	E03017	A	0
10152015	120	E03017	A	0
10152015	140	E03017	A	0
10192015	0	E03017	A	100
10192015	20	E03017	A	100
10192015	40	E03017	A	100
10192015	60	E03017	A	97.2602739726027
10192015	80	E03017	A	90.6666666666667
10192015	100	E03017	A	1.03092783505155
10192015	120	E03017	A	0
10192015	140	E03017	A	0
10132015	0	E03017	B	100
10132015	20	E03017	B	100
10132015	40	E03017	B	100
10132015	60	E03017	B	97.7443609022556
10132015	80	E03017	B	43.1654676258993
10132015	100	E03017	B	19.3548387096774
10132015	120	E03017	B	0
10132015	140	E03017	B	0
10152015	0	E03017	B	100
10152015	20	E03017	B	100
10152015	40	E03017	B	100
10152015	60	E03017	B	100
10152015	80	E03017	B	88
10152015	100	E03017	B	0
10152015	120	E03017	B	0
10152015	140	E03017	B	0
10192015	0	E03017	B	100
10192015	20	E03017	B	98.6842105263158
10192015	40	E03017	B	100
10192015	60	E03017	B	96.2025316455696
10192015	80	E03017	B	88.3720930232558
10192015	100	E03017	B	1.23456790123457
10192015	120	E03017	B	0
10192015	140	E03017	B	0
10132015	0	E03017	C	100
10132015	20	E03017	C	100
10132015	40	E03017	C	100
10132015	60	E03017	C	98.4496124031008
10132015	80	E03017	C	38.4615384615385
10132015	100	E03017	C	14.0625
10132015	120	E03017	C	0
10132015	140	E03017	C	0
10152015	0	E03017	C	100
10152015	20	E03017	C	100
10152015	40	E03017	C	100
10152015	60	E03017	C	100
10152015	80	E03017	C	96.25
10152015	100	E03017	C	0
10152015	120	E03017	C	0
10152015	140	E03017	C	0
10192015	0	E03017	C	100
10192015	20	E03017	C	100
10192015	40	E03017	C	100
10192015	60	E03017	C	97.4683544303797
10192015	80	E03017	C	86.5168539325843
10192015	100	E03017	C	1.16279069767442
10192015	120	E03017	C	0
10192015	140	E03017	C	0
10132015	0	LKC34	A	100
10132015	20	LKC34	A	100
10132015	40	LKC34	A	100
10132015	60	LKC34	A	97.4576271186441
10132015	80	LKC34	A	51.8867924528302
10132015	100	LKC34	A	1.51515151515152
10132015	120	LKC34	A	0
10132015	140	LKC34	A	0
10152015	0	LKC34	A	100
10152015	20	LKC34	A	100
10152015	40	LKC34	A	100
10152015	60	LKC34	A	100
10152015	80	LKC34	A	100
10152015	100	LKC34	A	3.75
10152015	120	LKC34	A	0
10152015	140	LKC34	A	0
10192015	0	LKC34	A	100
10192015	20	LKC34	A	98.8505747126437
10192015	40	LKC34	A	100
10192015	60	LKC34	A	100
10192015	80	LKC34	A	65.8536585365854
10192015	100	LKC34	A	2.27272727272727
10192015	120	LKC34	A	0
10192015	140	LKC34	A	0
10132015	0	LKC34	B	100
10132015	20	LKC34	B	100
10132015	40	LKC34	B	100
10132015	60	LKC34	B	99.1735537190083
10132015	80	LKC34	B	55.9322033898305
10132015	100	LKC34	B	4.08163265306122
10132015	120	LKC34	B	0
10132015	140	LKC34	B	0
10152015	0	LKC34	B	100
10152015	20	LKC34	B	100
10152015	40	LKC34	B	100
10152015	60	LKC34	B	100
10152015	80	LKC34	B	98.936170212766
10152015	100	LKC34	B	6.41025641025641
10152015	120	LKC34	B	0
10152015	140	LKC34	B	0
10192015	0	LKC34	B	100
10192015	20	LKC34	B	100
10192015	40	LKC34	B	100
10192015	60	LKC34	B	100
10192015	80	LKC34	B	78.0821917808219
10192015	100	LKC34	B	1.17647058823529
10192015	120	LKC34	B	0
10192015	140	LKC34	B	0
10132015	0	LKC34	C	100
10132015	20	LKC34	C	100
10132015	40	LKC34	C	100
10132015	60	LKC34	C	99.236641221374
10132015	80	LKC34	C	51.7241379310345
10132015	100	LKC34	C	3.84615384615385
10132015	120	LKC34	C	0
10132015	140	LKC34	C	0
10152015	0	LKC34	C	100
10152015	20	LKC34	C	100
10152015	40	LKC34	C	100
10152015	60	LKC34	C	100
10152015	80	LKC34	C	96.6666666666667
10152015	100	LKC34	C	3.44827586206897
10152015	120	LKC34	C	0
10152015	140	LKC34	C	0
10192015	0	LKC34	C	100
10192015	20	LKC34	C	100
10192015	40	LKC34	C	100
10192015	60	LKC34	C	97.5609756097561
10192015	80	LKC34	C	79.2207792207792
10192015	100	LKC34	C	1.16279069767442
10192015	120	LKC34	C	0
10192015	140	LKC34	C	0
