## Supplemental_Table2 for "Natural variation in a glucuronosyltransferase modulates propionate sensitivity in a *C. elegans* propionic acidemia model"

day	Dose	pheno	strain_name
1	80 mM	83.0769230769231	CX11314
2	80 mM	33.7349397590361	CX11314
3	80 mM	17.0454545454545	CX11314
1	80 mM	89.0909090909091	CX11314
2	80 mM	40	CX11314
3	80 mM	23.8461538461538	CX11314
1	80 mM	60	CX11314
2	80 mM	26.5957446808511	CX11314
3	80 mM	27.5862068965517	CX11314
1	80 mM	100	EG4725
2	80 mM	90.7407407407407	EG4725
3	80 mM	97.6190476190476	EG4725
1	80 mM	97.1014492753623	EG4725
2	80 mM	95.7446808510638	EG4725
3	80 mM	93.3333333333333	EG4725
1	80 mM	100	EG4725
2	80 mM	95.7746478873239	EG4725
3	80 mM	90.6666666666667	EG4725
1	80 mM	40.9090909090909	JU775
2	80 mM	58.6538461538462	JU775
3	80 mM	38.4615384615385	JU775
1	80 mM	32	JU775
2	80 mM	38.8349514563107	JU775
3	80 mM	39.7590361445783	JU775
1	80 mM	54.2553191489362	JU775
2	80 mM	52.9411764705882	JU775
3	80 mM	40.3508771929825	JU775
1	80 mM	NA	MY23
2	80 mM	55.0724637681159	MY23
3	80 mM	35.7142857142857	MY23
1	80 mM	NA	MY23
2	80 mM	48.9795918367347	MY23
3	80 mM	44.3298969072165	MY23
1	80 mM	NA	MY23
2	80 mM	42.3076923076923	MY23
3	80 mM	60	MY23
1	80 mM	31.9148936170213	JT11398
2	80 mM	47.7272727272727	JT11398
3	80 mM	23.6559139784946	JT11398
1	80 mM	23.3333333333333	JT11398
2	80 mM	24.7422680412371	JT11398
3	80 mM	23.5294117647059	JT11398
1	80 mM	34.0659340659341	JT11398
2	80 mM	23.3644859813084	JT11398
3	80 mM	17.6923076923077	JT11398
1	80 mM	91.6666666666667	MY16
2	80 mM	39.4736842105263	MY16
3	80 mM	92.3076923076923	MY16
1	80 mM	76.4705882352941	MY16
2	80 mM	56.25	MY16
3	80 mM	85.3658536585366	MY16
1	80 mM	81.0810810810811	MY16
2	80 mM	74.0740740740741	MY16
3	80 mM	80.5369127516778	MY16
1	80 mM	80.8219178082192	CB4856
2	80 mM	35.8695652173913	CB4856
3	80 mM	48.9795918367347	CB4856
1	80 mM	64.9350649350649	CB4856
2	80 mM	30.188679245283	CB4856
3	80 mM	56	CB4856
1	80 mM	76.8421052631579	CB4856
2	80 mM	47.0588235294118	CB4856
3	80 mM	47.787610619469	CB4856
1	80 mM	48.1481481481481	JU258
2	80 mM	54	JU258
3	80 mM	36.2962962962963	JU258
1	80 mM	63.5294117647059	JU258
2	80 mM	48.314606741573	JU258
3	80 mM	40.6779661016949	JU258
1	80 mM	50	JU258
2	80 mM	51.4705882352941	JU258
3	80 mM	52.9411764705882	JU258
1	80 mM	78.9473684210526	DL238
2	80 mM	50	DL238
3	80 mM	87.378640776699	DL238
1	80 mM	100	DL238
2	80 mM	80.5555555555556	DL238
3	80 mM	86.1702127659574	DL238
1	80 mM	81.6901408450704	DL238
2	80 mM	46.6666666666667	DL238
3	80 mM	98.9690721649485	DL238
1	80 mM	43.956043956044	N2
2	80 mM	75.609756097561	N2
3	80 mM	48.780487804878	N2
1	80 mM	47.3214285714286	N2
2	80 mM	64.7727272727273	N2
3	80 mM	34.4827586206897	N2
1	80 mM	54.7368421052632	N2
2	80 mM	57.4712643678161	N2
3	80 mM	37.5	N2
1	80 mM	18.6274509803922	E03017
2	80 mM	18.3823529411765	E03017
3	80 mM	48.8888888888889	E03017
1	80 mM	27.1604938271605	E03017
2	80 mM	8.26446280991736	E03017
3	80 mM	47.9591836734694	E03017
1	80 mM	27.5	E03017
2	80 mM	8.16326530612245	E03017
3	80 mM	50.8196721311475	E03017
1	80 mM	44.0944881889764	LKC34
2	80 mM	55.5555555555556	LKC34
3	80 mM	57.4712643678161	LKC34
1	80 mM	37.1951219512195	LKC34
2	80 mM	48.6486486486487	LKC34
3	80 mM	44.6601941747573	LKC34
1	80 mM	33.3333333333333	LKC34
2	80 mM	44.0366972477064	LKC34
3	80 mM	40.7407407407407	LKC34
1	90 mM	39.6825396825397	CX11314
2	90 mM	26.6666666666667	CX11314
3	90 mM	37.1428571428571	CX11314
1	90 mM	20.2380952380952	CX11314
2	90 mM	44.047619047619	CX11314
3	90 mM	38.8888888888889	CX11314
1	90 mM	32.8947368421053	CX11314
2	90 mM	29.3478260869565	CX11314
3	90 mM	40	CX11314
1	90 mM	100	EG4725
2	90 mM	35.4430379746835	EG4725
3	90 mM	65.2173913043478	EG4725
1	90 mM	100	EG4725
2	90 mM	47.1428571428571	EG4725
3	90 mM	58.1818181818182	EG4725
1	90 mM	88.8888888888889	EG4725
2	90 mM	46.7532467532467	EG4725
3	90 mM	49.1803278688525	EG4725
1	90 mM	19.8019801980198	JU775
2	90 mM	21.6783216783217	JU775
3	90 mM	25.7425742574257	JU775
1	90 mM	16.3265306122449	JU775
2	90 mM	35.5769230769231	JU775
3	90 mM	18.3333333333333	JU775
1	90 mM	28.0898876404494	JU775
2	90 mM	11.6666666666667	JU775
3	90 mM	15.5555555555556	JU775
1	90 mM	NA	MY23
2	90 mM	21.875	MY23
3	90 mM	15	MY23
1	90 mM	NA	MY23
2	90 mM	6.12244897959184	MY23
3	90 mM	24.4755244755245	MY23
1	90 mM	NA	MY23
2	90 mM	23.0769230769231	MY23
3	90 mM	34.1269841269841	MY23
1	90 mM	42.6666666666667	JT11398
2	90 mM	38.961038961039	JT11398
3	90 mM	22.8260869565217	JT11398
1	90 mM	47.0588235294118	JT11398
2	90 mM	50	JT11398
3	90 mM	34.1666666666667	JT11398
1	90 mM	35.4838709677419	JT11398
2	90 mM	39.5833333333333	JT11398
3	90 mM	35.2941176470588	JT11398
1	90 mM	65.2173913043478	MY16
2	90 mM	59.2592592592593	MY16
3	90 mM	70.8029197080292	MY16
1	90 mM	80.7692307692308	MY16
2	90 mM	92.3076923076923	MY16
3	90 mM	43.1654676258993	MY16
1	90 mM	87.6712328767123	MY16
2	90 mM	53.125	MY16
3	90 mM	52.1367521367521	MY16
1	90 mM	75	CB4856
2	90 mM	22.2222222222222	CB4856
3	90 mM	26.7716535433071	CB4856
1	90 mM	73.4177215189873	CB4856
2	90 mM	28	CB4856
3	90 mM	50.4504504504504	CB4856
1	90 mM	83.5616438356164	CB4856
2	90 mM	20	CB4856
3	90 mM	32.258064516129	CB4856
1	90 mM	32.9411764705882	JU258
2	90 mM	0	JU258
3	90 mM	29.5454545454545	JU258
1	90 mM	33.3333333333333	JU258
2	90 mM	7.14285714285714	JU258
3	90 mM	38.3561643835616	JU258
1	90 mM	27.710843373494	JU258
2	90 mM	2	JU258
3	90 mM	54.2168674698795	JU258
1	90 mM	98.1651376146789	DL238
2	90 mM	24.2424242424242	DL238
3	90 mM	56.25	DL238
1	90 mM	90.3614457831325	DL238
2	90 mM	80	DL238
3	90 mM	73.015873015873	DL238
1	90 mM	85.5769230769231	DL238
2	90 mM	40	DL238
3	90 mM	60.7843137254902	DL238
1	90 mM	17.8571428571429	N2
2	90 mM	16.6666666666667	N2
3	90 mM	36.1111111111111	N2
1	90 mM	23.0769230769231	N2
2	90 mM	19.4444444444444	N2
3	90 mM	23.4567901234568	N2
1	90 mM	12.3711340206186	N2
2	90 mM	21.6216216216216	N2
3	90 mM	26.9230769230769	N2
1	90 mM	0.869565217391304	E03017
2	90 mM	0	E03017
3	90 mM	47.5	E03017
1	90 mM	0.99009900990099	E03017
2	90 mM	2.17391304347826	E03017
3	90 mM	41.1167512690355	E03017
1	90 mM	1.96078431372549	E03017
2	90 mM	2.08333333333333	E03017
3	90 mM	41.2371134020619	E03017
1	90 mM	8.04597701149425	LKC34
2	90 mM	27.7777777777778	LKC34
3	90 mM	55.5555555555556	LKC34
1	90 mM	10.126582278481	LKC34
2	90 mM	20.6896551724138	LKC34
3	90 mM	50.6024096385542	LKC34
1	90 mM	8.49056603773585	LKC34
2	90 mM	0	LKC34
3	90 mM	38.3838383838384	LKC34
1	100 mM	2.85714285714286	CX11314
2	100 mM	3.77358490566038	CX11314
3	100 mM	41.5929203539823	CX11314
1	100 mM	6.49350649350649	CX11314
2	100 mM	3.79746835443038	CX11314
3	100 mM	36.2637362637363	CX11314
1	100 mM	17.6470588235294	CX11314
2	100 mM	5.79710144927536	CX11314
3	100 mM	27.8688524590164	CX11314
1	100 mM	42.0454545454545	EG4725
2	100 mM	58.8235294117647	EG4725
3	100 mM	42.6229508196721	EG4725
1	100 mM	34.4827586206897	EG4725
2	100 mM	73.75	EG4725
3	100 mM	51.063829787234	EG4725
1	100 mM	45.2380952380952	EG4725
2	100 mM	88.3720930232558	EG4725
3	100 mM	51.4705882352941	EG4725
1	100 mM	8.86075949367089	JU775
2	100 mM	10.4838709677419	JU775
3	100 mM	25.1655629139073	JU775
1	100 mM	11.1111111111111	JU775
2	100 mM	5.6	JU775
3	100 mM	8.14814814814815	JU775
1	100 mM	4.3010752688172	JU775
2	100 mM	9.48905109489051	JU775
3	100 mM	19.8529411764706	JU775
1	100 mM	0	MY23
2	100 mM	8.10810810810811	MY23
3	100 mM	20.1923076923077	MY23
1	100 mM	NA	MY23
2	100 mM	7.93650793650794	MY23
3	100 mM	22.0183486238532	MY23
1	100 mM	0	MY23
2	100 mM	3.84615384615385	MY23
3	100 mM	26.056338028169	MY23
1	100 mM	5.74712643678161	JT11398
2	100 mM	11.6788321167883	JT11398
3	100 mM	11.864406779661	JT11398
1	100 mM	5	JT11398
2	100 mM	14.5833333333333	JT11398
3	100 mM	12.621359223301	JT11398
1	100 mM	9.52380952380952	JT11398
2	100 mM	20.2020202020202	JT11398
3	100 mM	19.7278911564626	JT11398
1	100 mM	56.3380281690141	MY16
2	100 mM	34.4827586206897	MY16
3	100 mM	42.6751592356688	MY16
1	100 mM	38.1818181818182	MY16
2	100 mM	23.0769230769231	MY16
3	100 mM	48.4375	MY16
1	100 mM	34.7222222222222	MY16
2	100 mM	NA	MY16
3	100 mM	46.1928934010152	MY16
1	100 mM	46.1538461538462	CB4856
2	100 mM	27.2727272727273	CB4856
3	100 mM	21.978021978022	CB4856
1	100 mM	51.219512195122	CB4856
2	100 mM	25.7425742574257	CB4856
3	100 mM	26	CB4856
1	100 mM	34	CB4856
2	100 mM	19.7368421052632	CB4856
3	100 mM	25.4237288135593	CB4856
1	100 mM	5.88235294117647	JU258
2	100 mM	0	JU258
3	100 mM	19.047619047619	JU258
1	100 mM	0	JU258
2	100 mM	5.88235294117647	JU258
3	100 mM	26.7441860465116	JU258
1	100 mM	16.0714285714286	JU258
2	100 mM	11.1111111111111	JU258
3	100 mM	23.2394366197183	JU258
1	100 mM	47.1153846153846	DL238
2	100 mM	68.2926829268293	DL238
3	100 mM	52.3809523809524	DL238
1	100 mM	69.0265486725664	DL238
2	100 mM	75.4716981132076	DL238
3	100 mM	44.5454545454545	DL238
1	100 mM	71.6049382716049	DL238
2	100 mM	68.5714285714286	DL238
3	100 mM	45.6310679611651	DL238
1	100 mM	1.0752688172043	N2
2	100 mM	6.52173913043478	N2
3	100 mM	10.1694915254237	N2
1	100 mM	2.45901639344262	N2
2	100 mM	5.61797752808989	N2
3	100 mM	10.8527131782946	N2
1	100 mM	0	N2
2	100 mM	13.0952380952381	N2
3	100 mM	3.30578512396694	N2
1	100 mM	0	E03017
2	100 mM	0	E03017
3	100 mM	19.3181818181818	E03017
1	100 mM	0	E03017
2	100 mM	0	E03017
3	100 mM	35.6164383561644	E03017
1	100 mM	0	E03017
2	100 mM	0	E03017
3	100 mM	15.6565656565657	E03017
1	100 mM	0.649350649350649	LKC34
2	100 mM	7.2	LKC34
3	100 mM	36.3636363636364	LKC34
1	100 mM	0.87719298245614	LKC34
2	100 mM	7.5187969924812	LKC34
3	100 mM	40.2985074626866	LKC34
1	100 mM	0	LKC34
2	100 mM	5.40540540540541	LKC34
3	100 mM	22.3076923076923	LKC34
1	110 mM	0	CX11314
2	110 mM	1.04166666666667	CX11314
3	110 mM	0	CX11314
1	110 mM	0	CX11314
2	110 mM	2.83018867924528	CX11314
3	110 mM	0	CX11314
1	110 mM	0	CX11314
2	110 mM	1.86915887850467	CX11314
3	110 mM	0	CX11314
1	110 mM	32.8125	EG4725
2	110 mM	46.9135802469136	EG4725
3	110 mM	46.5116279069767	EG4725
1	110 mM	10.1123595505618	EG4725
2	110 mM	45.5555555555556	EG4725
3	110 mM	20	EG4725
1	110 mM	4	EG4725
2	110 mM	53.75	EG4725
3	110 mM	58	EG4725
1	110 mM	2.67857142857143	JU775
2	110 mM	4.28571428571429	JU775
3	110 mM	0.99009900990099	JU775
1	110 mM	0	JU775
2	110 mM	2.63157894736842	JU775
3	110 mM	14.7058823529412	JU775
1	110 mM	4.28571428571429	JU775
2	110 mM	5.64516129032258	JU775
3	110 mM	13.8888888888889	JU775
1	110 mM	NA	MY23
2	110 mM	1.72413793103448	MY23
3	110 mM	6.71140939597315	MY23
1	110 mM	NA	MY23
2	110 mM	0	MY23
3	110 mM	5.19480519480519	MY23
1	110 mM	NA	MY23
2	110 mM	5.88235294117647	MY23
3	110 mM	4.28571428571429	MY23
1	110 mM	0	JT11398
2	110 mM	4.21052631578947	JT11398
3	110 mM	5.09554140127389	JT11398
1	110 mM	0	JT11398
2	110 mM	3.38983050847458	JT11398
3	110 mM	5.59006211180124	JT11398
1	110 mM	1.51515151515152	JT11398
2	110 mM	0	JT11398
3	110 mM	6.09756097560976	JT11398
1	110 mM	13.0434782608696	MY16
2	110 mM	10.4166666666667	MY16
3	110 mM	24.2424242424242	MY16
1	110 mM	14.6341463414634	MY16
2	110 mM	10.3448275862069	MY16
3	110 mM	6.80628272251309	MY16
1	110 mM	17.3913043478261	MY16
2	110 mM	5.26315789473684	MY16
3	110 mM	42.3076923076923	MY16
1	110 mM	17.8571428571429	CB4856
2	110 mM	14.7727272727273	CB4856
3	110 mM	6.45161290322581	CB4856
1	110 mM	12.280701754386	CB4856
2	110 mM	28.5714285714286	CB4856
3	110 mM	14.1176470588235	CB4856
1	110 mM	9.52380952380952	CB4856
2	110 mM	23.943661971831	CB4856
3	110 mM	12.7388535031847	CB4856
1	110 mM	0	JU258
2	110 mM	0	JU258
3	110 mM	1.38888888888889	JU258
1	110 mM	0	JU258
2	110 mM	0	JU258
3	110 mM	6.89655172413793	JU258
1	110 mM	0	JU258
2	110 mM	0	JU258
3	110 mM	0	JU258
1	110 mM	23.3766233766234	DL238
2	110 mM	26.9230769230769	DL238
3	110 mM	33.6	DL238
1	110 mM	30.2631578947368	DL238
2	110 mM	21.0526315789474	DL238
3	110 mM	40.4761904761905	DL238
1	110 mM	52.5773195876289	DL238
2	110 mM	41.1764705882353	DL238
3	110 mM	45.9715639810426	DL238
1	110 mM	0	N2
2	110 mM	1.25	N2
3	110 mM	1.19047619047619	N2
1	110 mM	0.694444444444444	N2
2	110 mM	0	N2
3	110 mM	3.87096774193548	N2
1	110 mM	1.16279069767442	N2
2	110 mM	0.961538461538462	N2
3	110 mM	2.38095238095238	N2
1	110 mM	0	E03017
2	110 mM	0	E03017
3	110 mM	7.14285714285714	E03017
1	110 mM	0	E03017
2	110 mM	0	E03017
3	110 mM	6.77966101694915	E03017
1	110 mM	0	E03017
2	110 mM	0	E03017
3	110 mM	7.43801652892562	E03017
1	110 mM	0	LKC34
2	110 mM	0	LKC34
3	110 mM	15.625	LKC34
1	110 mM	0	LKC34
2	110 mM	1.89873417721519	LKC34
3	110 mM	22.2972972972973	LKC34
1	110 mM	0	LKC34
2	110 mM	0.740740740740741	LKC34
3	110 mM	14.6341463414634	LKC34
1	120 mM	0	CX11314
2	120 mM	0	CX11314
3	120 mM	0.684931506849315	CX11314
1	120 mM	0	CX11314
2	120 mM	0	CX11314
3	120 mM	0	CX11314
1	120 mM	0	CX11314
2	120 mM	0	CX11314
3	120 mM	0	CX11314
1	120 mM	28.2608695652174	EG4725
2	120 mM	20.952380952381	EG4725
3	120 mM	20.3389830508475	EG4725
1	120 mM	13.8888888888889	EG4725
2	120 mM	5.40540540540541	EG4725
3	120 mM	6.84931506849315	EG4725
1	120 mM	10.2040816326531	EG4725
2	120 mM	0	EG4725
3	120 mM	8.88888888888889	EG4725
1	120 mM	0	JU775
2	120 mM	0	JU775
3	120 mM	0	JU775
1	120 mM	0	JU775
2	120 mM	0	JU775
3	120 mM	1.0989010989011	JU775
1	120 mM	0	JU775
2	120 mM	0	JU775
3	120 mM	0	JU775
1	120 mM	NA	MY23
2	120 mM	0	MY23
3	120 mM	0	MY23
1	120 mM	NA	MY23
2	120 mM	0	MY23
3	120 mM	0	MY23
1	120 mM	NA	MY23
2	120 mM	0	MY23
3	120 mM	0	MY23
1	120 mM	0	JT11398
2	120 mM	0	JT11398
3	120 mM	0.645161290322581	JT11398
1	120 mM	0	JT11398
2	120 mM	0	JT11398
3	120 mM	0.689655172413793	JT11398
1	120 mM	0	JT11398
2	120 mM	0	JT11398
3	120 mM	0	JT11398
1	120 mM	4.08163265306122	MY16
2	120 mM	0	MY16
3	120 mM	1.16279069767442	MY16
1	120 mM	8.21917808219178	MY16
2	120 mM	3.17460317460317	MY16
3	120 mM	3.37078651685393	MY16
1	120 mM	2.27272727272727	MY16
2	120 mM	NA	MY16
3	120 mM	0.606060606060606	MY16
1	120 mM	9.72222222222222	CB4856
2	120 mM	0	CB4856
3	120 mM	11.6129032258065	CB4856
1	120 mM	5.55555555555556	CB4856
2	120 mM	3.75	CB4856
3	120 mM	16.6666666666667	CB4856
1	120 mM	2.32558139534884	CB4856
2	120 mM	9.00900900900901	CB4856
3	120 mM	12.8491620111732	CB4856
1	120 mM	0	JU258
2	120 mM	0	JU258
3	120 mM	0	JU258
1	120 mM	0	JU258
2	120 mM	0	JU258
3	120 mM	0	JU258
1	120 mM	0.840336134453782	JU258
2	120 mM	0	JU258
3	120 mM	0	JU258
1	120 mM	14.7368421052632	DL238
2	120 mM	17.0212765957447	DL238
3	120 mM	27.2727272727273	DL238
1	120 mM	28.7128712871287	DL238
2	120 mM	27.027027027027	DL238
3	120 mM	58.955223880597	DL238
1	120 mM	26.6666666666667	DL238
2	120 mM	31.9148936170213	DL238
3	120 mM	23.6559139784946	DL238
1	120 mM	0	N2
2	120 mM	0	N2
3	120 mM	0	N2
1	120 mM	0	N2
2	120 mM	1.26582278481013	N2
3	120 mM	0	N2
1	120 mM	0	N2
2	120 mM	1.26582278481013	N2
3	120 mM	0	N2
1	120 mM	0	E03017
2	120 mM	0	E03017
3	120 mM	0	E03017
1	120 mM	0	E03017
2	120 mM	0	E03017
3	120 mM	0	E03017
1	120 mM	0	E03017
2	120 mM	0	E03017
3	120 mM	0	E03017
1	120 mM	0	LKC34
2	120 mM	0	LKC34
3	120 mM	3.64963503649635	LKC34
1	120 mM	0	LKC34
2	120 mM	0	LKC34
3	120 mM	0.819672131147541	LKC34
1	120 mM	0	LKC34
2	120 mM	0	LKC34
3	120 mM	1.78571428571429	LKC34
