## Supplemental_Table3 for "Natural variation in a glucuronosyltransferase modulates propionate sensitivity in a *C. elegans* propionic acidemia model"

strain	value
AB1	-1.32852663574762
BRC20067	-0.414886761266272
CB4851	-3.56700574994128
CB4852	-3.17549724571009
CB4853	1.62777170598373
CB4854	-2.40301894264782
CB4855	-2.61012673709902
CB4856	0.040813220752379
CB4857	-2.57300014933503
CB4858	-5.17868365423738
CB4932	-3.55592551394604
CX11254	-0.125919856330954
CX11262	-3.17549724571009
CX11264	-0.83746163472897
CX11271	-0.0678638410996057
CX11276	1.50834525625238
CX11285	-1.1873030269883
CX11292	2.66774278633571
CX11307	-4.13927545025532
CX11315	-4.6831519353393
DL200	-0.408023604425796
DL226	-3.36973617505734
DL238	32.6968075302388
ECA252	-2.61012673709902
ECA36	-3.17549724571009
ED3005	-3.17549724571003
ED3011	3.31876016548373
ED3012	-3.17549724571003
ED3040	7.81383502427569
ED3046	51.4194231464427
ED3048	9.19815741368968
ED3049	21.1581255188897
ED3052	-2.87962288194633
ED3073	-3.17549724571003
ED3077	-3.03014840852253
EG4347	-1.83561659353681
EG4349	0.700262858428967
EG4724	-3.11148378669604
EG4725	25.2899816179887
EG4946	-2.72894057427253
GXW1	-3.17549724571009
JT11398	-2.0447562284883
JU1172	-10.6143747562918
JU1200	-4.02631971302125
JU1212	-8.49098145033375
JU1213	-9.15690518084744
JU1242	-11.1797452649028
JU1246	-9.48363373906976
JU1395	5.57119215136774
JU1400	-12.2513846272915
JU1409	-8.55985813689625
JU1440	-7.13809398315339
JU1491	-9.29517690286609
JU1530	-13.4412272993468
JU1568	-8.86703372227125
JU1581	3.09327836315316
JU1586	-2.23630960486609
JU1652	-6.34408404698673
JU1896	-10.6143747562918
JU2001	-10.0490042476808
JU2007	-10.6143747562918
JU2316	-6.28358202323673
JU2464	-7.78752221323672
JU2466	1.21762579074274
JU2513	-7.74885880656976
JU2519	-10.0490042476808
JU2522	7.70784976986774
JU2526	-10.0490042476808
JU310	-3.17549724571009
JU311	-1.7149262909258
JU323	-10.0490042476808
JU346	-10.0490042476808
JU393	-10.0490042476808
JU397	-9.48363373906976
JU406	-10.6143747562918
JU440	-7.28032704622928
JU775	-6.71455201253639
JU830	-5.26428157544502
KR314	-8.11920985888226
LSJ1	-7.78752221323672
MY1	-10.6143747562918
MY10	-11.8135757852082
MY16	1.5359017105117
MY18	-10.6143747562918
MY23	-9.72602823018575
N2	-7.71730727860271
NIC1	-8.24932613394476
NIC166	10.8722384978192
NIC199	39.7219116660232
NIC2	-10.6143747562918
NIC207	-10.4720449264793
NIC231	-10.6143747562918
NIC236	-12.3969248231699
NIC242	-19.1839932840953
NIC251	-14.4053115649846
NIC252	16.5931940945428
NIC255	-14.2059123367992
NIC256	-17.4878817582622
NIC258	-5.39098444443575
NIC259	-14.9556005532622
NIC260	40.8011295747008
NIC261	-18.9724548225953
NIC262	-15.2168154883387
NIC265	1.49719528009877
NIC266	-13.7081837150607
NIC267	-8.71256299693853
NIC268	10.1645596297723
NIC269	-12.0239085941997
NIC271	-2.21147350813724
NIC272	-4.68289149212384
NIC274	40.4727067292378
NIC275	-16.9225112496512
NIC276	31.9251640506488
NIC277	-6.76826245937384
PB303	29.3718209645988
PB306	-6.69833031485271
PS2025	3.3628191710083
PX179	-16.0013279354152
QG2075	-15.9110857749659
QG536	-19.0365006587619
QG556	31.8140748448628
QG557	-13.4199667024917
QW947	-12.6437547791885
QX1211	-12.6816537004846
QX1212	24.6439811783208
QX1233	-0.356204868540512
QX1791	-7.67595860562384
QX1792	-14.0403410768365
QX1793	39.2445042733973
QX1794	-13.5174976460012
RC301	19.3536025399488
WN2001	37.7632106904878
WN2002	-3.00555723393853
