## Supplemental_Table4 for "Natural variation in a glucuronosyltransferase modulates propionate sensitivity in a *C. elegans* propionic acidemia model"

chrom	start	end	sample	gt	gt_name	supporting_sites	sites	DP	switches	rle	low_sites	nil_name	nil_name1	new_name
V	1	20924180	DL238	DL238	DL238	71469	71469	89.3607718031594	0	A71469	FALSE	DL238	DL238	DL238
V	1	20924180	BRC20067	BRC20067	BRC20067	71469	71469	65.0309364899467	0	B71469	FALSE	BRC20067	BRC20067	BRC20067
V	1	3685575	Nana_C6_B11	BRC20067	BRC20067	11132	11172	2.2903341717571	66	B800A1B176A1B1062A1B265A1B316A1B1A2B894A1B249A1B719A1B208A1B345A1B621A2B279A1B296A1B452A1B591A1B107A2B245A1B8A1B149A1B506A1B352A1B616A1B58A1B36A3B575A1B89A3B46A1B5A1B579A1B210A1B94A1B173A1B10	FALSE	C6	C6	VL1394
V	3685576	4370082	Nana_C6_B11	DL238	DL238	2510	2696	2.13505976095618	182	A25B1A69B3A60B1A2B2A3B1A60B5A13B1A6B1A24B2A126B1A40B6A69B4A7B1A64B7A13B1A39B2A50B1A7B10A91B3A23B1A4B12A33B1A44B1A16B1A17B2A1B3A6B3A1B1A84B3A1B2A31B2A5B1A4B1A13B1A5B1A2B1A61B1A27B1A111B2A4B1A18B1A33B3A19B1A1B1A1B8A30B1A23B1A53B1A6B1A51B1A3B1A20B1A15B2A20B1A111B2A5B1A4B1A35B1A7B1A2B1A27B12A7B2A8B1A6B1A12B1A47B1A60B1A16B1A36B1A29B1A63B4A7B3A22B1A40B1A6B1A13B3A53B3A1B1A62B1A9B1A40B5A1B2A57B2A32B2A18B…	FALSE	C6	C6	VL1394
V	4370083	20924180	Nana_C6_B11	BRC20067	BRC20067	22045	22343	2.36244046268995	388	B327A1B517A1B62A1B5A1B113A1B280A1B105A1B23A1B82A1B177A1B215A1B539A1B249A1B341A4B271A1B135A1B395A1B112A4B3A7B155A1B11A1B30A1B8A1B527A1B26A1B42A1B78A1B42A1B150A1B324A1B33A1B37A1B227A1B81A1B158A1B57A1B103A1B126A1B38A1B37A1B38A1B25A1B129A1B118A1B46A1B84A1B438A1B45A1B537A1B121A1B15A1B50A1B43A1B153A1B111A1B126A1B158A1B225A13B13A1B343A1B233A6B77A6B37A1B248A1B349A1B1A3B1A1B184A1B41A7B25A1B329A1B55A1B154A…	FALSE	C6	C6	VL1394
V	1	3682535	Nana_B8_E05	BRC20067	BRC20067	13816	13856	2.47481181239143	68	B1245A1B1A1B2A1B1908A1B149A1B316A1B54A1B40A1B119A1B610A1B338A1B56A1B35A1B300A1B174A1B5A2B788A5B614A1B703A1B402A1B194A1B250A1B423A1B740A1B6A1B136A1B519A1B556A2B169A1B450A1B967A1B160A1B104A1B912A1B371	FALSE	B8	B8	VL1391
V	3682536	3993358	Nana_B8_E05	DL238	DL238	1544	1625	2.27007772020725	94	A41B1A5B2A13B1A21B1A8B2A3B1A23B1A79B1A66B1A103B1A33B1A5B4A19B1A26B1A36B1A2B1A11B1A1B1A138B1A8B1A23B2A7B3A5B1A5B1A180B1A1B1A10B3A19B1A8B1A129B1A3B2A17B1A4B6A128B1A28B1A17B1A23B8A11B9A2B1A16B3A50B1A14B1A4B1A22B2A4B1A80B1A80B1A13	FALSE	B8	B8	VL1391
V	3993359	3993611	Nana_B8_E05	BRC20067	BRC20067	21	21	1.23809523809524	0	B21	TRUE	B8	B8	VL1391
V	3993612	4370082	Nana_B8_E05	DL238	DL238	1788	1892	2.70469798657718	116	A60B1A7B12A40B1A34B1A11B1A3B2A16B4A17B2A15B1A7B1A4B1A24B1A1B11A9B1A87B1A12B1A19B1A9B1A1B1A2B1A12B1A25B4A52B1A32B3A35B1A21B1A23B1A64B1A87B1A75B2A60B1A14B1A82B1A6B1A67B2A29B2A8B1A8B1A131B1A27B1A47B2A7B3A1B1A13B1A44B1A87B1A61B2A48B2A66B3A22B1A1B1A15B1A19B2A6B2A41B2A2B1A13B3A54B1A5	FALSE	B8	B8	VL1391
V	4370083	20924180	Nana_B8_E05	BRC20067	BRC20067	28443	28812	2.52831979748972	480	B6A1B11A2B7A1B286A1B46A1B599A1B40A1B165A1B62A1B28A1B131A1B103A1B18A1B68A1B132A1B14A1B134A1B364A1B91A1B75A1B26A1B43A1B34A1B56A1B611A1B495A5B82A1B84A6B9A5B37A1B12A1B352A3B153A1B289A2B101A4B87A6B1A2B40A8B167A1B1A3B231A1B45A1B102A1B645A1B8A1B4A1B49A1B44A1B242A1B6A1B193A1B289A1B225A1B36A1B119A1B55A1B86A1B86A1B25A1B116A1B162A1B65A1B11A1B104A1B17A1B120A1B4A1B293A1B28A1B333A1B79A1B18A1B587A1B408A1B225A1B…	FALSE	B8	B8	VL1391
V	1	3685575	Nana_B6_E04	BRC20067	BRC20067	11373	11526	2.25411061285501	212	B30A1B67A1B34A1B64A1B1773A1B289A1B638A1B71A7B24A1B1A1B1A1B10A4B1A1B203A1B34A1B146A1B68A1B42A1B177A1B340A1B815A1B2A3B47A7B118A1B171A1B492A1B74A3B10A1B76A1B68A1B8A1B501A1B72A1B14A1B35A1B50A1B81A1B110A1B61A1B56A1B44A1B67A1B379A1B15A1B67A1B65A1B45A1B4A1B3A1B26A1B2A1B6A1B47A1B169A1B16A1B23A1B154A1B19A1B16A1B60A3B131A7B1A3B47A1B75A3B106A1B20A1B103A1B122A1B154A1B400A4B13A1B21A3B28A4B33A4B31A1B48A1B14A1B…	FALSE	B6	B6	VL1390
V	3685576	3933551	Nana_B6_E04	DL238	DL238	687	751	1.94468704512373	72	A7B1A14B1A2B1A7B2A34B1A6B1A7B1A22B1A88B1A17B6A9B1A2B1A8B1A7B1A33B2A2B4A14B1A13B4A5B4A36B1A13B1A17B1A22B1A19B1A39B1A7B1A15B2A31B2A8B2A3B1A1B1A70B2A2B1A3B8A78B2A22B1A4	FALSE	B6	B6	VL1390
V	3933552	3934480	Nana_B6_E04	BRC20067	BRC20067	26	26	1.65384615384615	0	B26	TRUE	B6	B6	VL1390
V	3934481	4092611	Nana_B6_E04	DL238	DL238	673	775	2.25408618127786	76	A14B2A9B8A1B5A6B8A24B10A8B1A3B1A8B2A1B1A5B3A16B1A49B1A17B2A37B12A22B1A7B5A38B1A3B1A49B1A41B2A21B1A7B1A34B9A44B2A5B2A2B1A3B1A1B1A12B1A17B4A41B1A32B2A34B1A11B1A12B3A1B1A9B1A26B1A3	FALSE	B6	B6	VL1390
V	4092612	4093031	Nana_B6_E04	BRC20067	BRC20067	16	16	1.0625	0	B16	TRUE	B6	B6	VL1390
V	4093032	4094907	Nana_B6_E04	DL238	DL238	34	36	1.73529411764706	4	A6B1A17B1A11	TRUE	B6	B6	VL1390
V	4094908	4095719	Nana_B6_E04	BRC20067	BRC20067	22	22	1.36363636363636	0	B22	TRUE	B6	B6	VL1390
V	4095720	4148614	Nana_B6_E04	DL238	DL238	609	679	1.78981937602627	42	A23B1A55B10A43B1A38B3A12B2A32B2A2B1A75B1A4B4A1B2A3B1A72B11A13B1A135B13A15B11A9B1A11B1A19B1A16B1A9B1A1B1A21	FALSE	B6	B6	VL1390
V	4148615	4152314	Nana_B6_E04	BRC20067	BRC20067	21	23	1.33333333333333	2	B14A2B7	TRUE	B6	B6	VL1390
V	4152315	4160724	Nana_B6_E04	DL238	DL238	92	97	2.57608695652174	8	A9B1A5B1A22B2A11B1A45	TRUE	B6	B6	VL1390
V	4160725	4160953	Nana_B6_E04	BRC20067	BRC20067	16	16	1.875	0	B16	TRUE	B6	B6	VL1390
V	4160954	4657134	Nana_B6_E04	DL238	DL238	541	602	2.06284658040665	83	A19B2A20B1A5B1A7B1A3B1A23B2A20B1A4B1A10B1A24B1A2B1A10B1A4B1A15B1A12B1A8B1A47B1A6B1A35B1A11B1A2B2A22B5A8B1A3B5A16B1A7B1A7B1A22B1A28B1A2B5A10B1A4B1A4B1A17B1A3B2A2B1A24B1A1B2A42B1A7B1A9B3A16B1	FALSE	B6	B6	VL1390
V	4657135	7644771	Nana_B6_E04	BRC20067	BRC20067	3531	3663	2.40951571792693	143	A1B35A1B89A1B84A1B11A1B148A1B17A1B27A1B36A2B11A1B8A1B7A1B160A1B65A1B6A1B3A1B17A1B106A1B28A1B50A1B10A1B2A1B7A1B34A1B17A1B3A1B26A2B34A1B30A1B5A1B12A1B11A1B14A2B1A1B7A1B26A1B16A1B36A1B65A3B65A1B8A1B107A1B35A1B76A1B152A1B343A1B15A1B63A2B20A1B91A4B92A1B43A1B15A8B3A10B32A1B1A2B98A13B10A2B1A2B1A3B64A4B155A1B98A3B105A1B56A3B125A2B175A6B16A1B30A2B78A4B6A2B87A1B1	FALSE	B6	B6	VL1390
V	7644772	7645287	Nana_B6_E04	DL238	DL238	22	25	1.31818181818182	6	A2B1A1B1A17B1A2	TRUE	B6	B6	VL1390
V	7645288	16129722	Nana_B6_E04	BRC20067	BRC20067	7903	8227	1.89244590661774	392	B17A5B6A3B21A2B24A8B10A4B4A2B39A14B109A3B21A1B10A2B2A2B7A6B19A1B71A1B11A1B18A2B41A1B10A1B99A1B21A2B402A1B27A1B9A1B18A1B1A1B31A1B72A1B50A1B7A1B3A1B35A2B75A1B5A2B7A1B6A1B5A1B5A1B14A1B67A1B7A1B25A1B20A1B3A1B16A1B12A1B3A1B7A1B1A1B25A1B15A1B30A1B4A1B23A1B4A1B1A1B7A1B25A1B57A1B3A1B11A1B2A1B15A2B42A1B18A1B1A1B32A1B8A1B53A1B42A1B1A2B50A1B5A1B21A1B9A1B16A1B17A1B19A1B1A2B5A1B1A1B11A1B1A1B8A1B3A1B8A1B9A1B3A…	FALSE	B6	B6	VL1390
V	16129723	16130913	Nana_B6_E04	DL238	DL238	27	27	2	0	A27	TRUE	B6	B6	VL1390
V	16130914	16465525	Nana_B6_E04	BRC20067	BRC20067	1429	1488	2.27851644506648	48	B26A2B21A3B14A1B13A2B289A4B41A6B14A9B2A1B96A5B164A4B183A1B40A1B19A4B105A1B78A2B1A1B16A1B46A3B9A2B50A1B7A1B23A1B44A2B59A1B69	FALSE	B6	B6	VL1390
V	16465526	16466648	Nana_B6_E04	DL238	DL238	24	25	2.45833333333333	2	A11B1A13	TRUE	B6	B6	VL1390
V	16466649	20924180	Nana_B6_E04	BRC20067	BRC20067	9878	10152	2.31392994533306	364	B184A7B11A1B1A3B80A1B204A1B5A8B77A1B11A1B15A1B66A1B4A1B50A1B7A1B55A2B336A1B3A1B4A7B10A3B94A1B33A1B17A2B45A1B55A1B216A1B204A6B38A2B39A2B2A4B38A1B65A3B1A2B2A1B143A1B14A4B918A1B2A1B68A1B806A1B2A1B2A1B68A1B300A1B8A1B1A3B2A1B1A2B62A1B45A2B92A1B159A1B45A1B2A1B2A1B65A1B131A3B1A2B112A1B296A1B126A1B15A1B11A1B55A1B94A1B14A1B83A1B12A1B36A1B22A1B410A3B6A1B170A1B102A1B53A1B13A1B29A1B2A1B36A1B29A2B14A1B80A2B26…	FALSE	B6	B6	VL1390
V	1	3118092	Nana_B2_B02	BRC20067	BRC20067	9558	9604	2.13172211759782	70	B134A1B166A1B330A1B134A1B666A1B1075A1B277A1B467A1B1071A1B818A1B319A1B403A1B189A1B60A1B24A1B89A1B413A1B43A1B178A1B175A3B243A1B278A1B20A1B108A1B1A7B221A1B16A1B380A1B162A1B55A3B19A1B581A2B77A1B279A1B59A1B28	FALSE	B2	B2	VL1388
V	3118093	4370082	Nana_B2_B02	DL238	DL238	2875	3081	1.94295652173913	274	A7B1A16B1A30B1A18B1A25B1A5B1A44B1A25B1A4B1A107B1A4B1A5B1A36B2A25B1A3B2A2B1A1B1A8B2A6B1A32B1A30B1A96B1A14B1A19B1A11B1A41B1A3B2A13B1A17B1A34B1A10B1A3B3A40B1A7B1A3B1A14B1A47B1A12B2A3B1A5B2A16B11A58B2A32B1A9B1A11B1A13B1A6B2A46B1A5B1A5B3A3B2A47B12A8B1A22B1A21B1A39B2A9B1A15B1A98B1A24B1A2B1A40B1A8B2A5B1A8B3A38B1A3B1A38B2A169B1A21B2A1B1A2B1A16B2A22B1A15B2A11B1A2B1A10B1A2B1A7B1A7B1A16B1A51B6A14B1A5B2A23B1…	FALSE	B2	B2	VL1388
V	4370083	20924180	Nana_B2_B02	BRC20067	BRC20067	20338	20669	2.18757989969515	434	B107A1B100A2B49A1B24A1B51A1B22A1B15A1B16A1B20A1B146A1B2A1B31A1B48A2B88A1B395A1B9A2B101A1B73A1B40A1B40A1B151A1B68A3B60A1B118A1B19A1B362A1B129A1B45A1B80A1B339A4B2A3B148A4B1A1B185A1B49A7B187A1B161A4B103A8B365A2B42A1B99A1B243A1B15A1B46A1B120A1B10A1B9A1B82A1B29A1B12A1B66A1B64A1B104A1B15A1B45A1B58A1B68A1B14A1B23A1B29A1B122A2B29A1B14A1B32A1B16A1B64A1B121A1B24A1B62A1B41A1B121A1B21A1B25A1B142A1B75A1B4A1B7…	FALSE	B2	B2	VL1388
V	1	3685575	Nana_C6_C10	BRC20067	BRC20067	11830	11875	2.3425190194421	88	B78A1B34A1B12A1B744A1B1A1B898A1B669A1B545A1B1038A1B10A1B3A1B135A1B246A1B592A1B467A1B551A1B492A1B50A1B45A1B46A1B110A1B20A1B18A1B183A1B92A1B902A1B355A1B1A1B262A1B134A1B282A1B69A1B294A1B953A1B21A1B180A1B74A1B490A1B262A1B139A1B44A1B91A2B4A1B186A1B8	FALSE	C6	C6	VL1394
V	3685576	4370082	Nana_C6_C10	DL238	DL238	2384	2568	2.33389261744966	208	A48B1A20B1A53B3A16B2A26B1A11B3A16B1A1B1A23B1A21B1A13B1A19B1A13B1A39B2A17B2A10B1A18B1A33B3A45B1A22B1A39B2A4B1A23B2A66B1A61B1A15B6A4B4A7B1A28B1A9B6A11B1A17B1A23B2A1B1A67B1A39B1A35B3A27B1A7B1A1B1A30B1A8B1A7B1A51B1A18B1A27B2A114B4A3B1A6B1A37B1A11B12A5B3A39B1A5B2A27B1A29B4A17B1A8B1A22B3A11B1A13B1A10B1A16B1A132B1A23B1A50B1A30B8A2B1A27B1A8B1A58B3A6B3A72B2A15B1A21B3A15B2A6B1A22B6A4B1A49B1A16B1A7B1A18B5A3…	FALSE	C6	C6	VL1394
V	4370083	7652836	Nana_C6_C10	BRC20067	BRC20067	3983	4048	2.27968867687673	74	B88A1B38A1B62A1B75A1B12A2B74A1B130A1B196A1B238A1B238A2B169A1B14A1B86A2B18A1B5A1B9A1B47A1B6A1B97A1B28A1B21A1B38A1B165A1B34A1B11A1B31A1B42A1B26A1B606A14B164A1B181A1B16A1B1A9B37A1B193A5B346A1B163A1B278	FALSE	C6	C6	VL1394
V	7652837	7653144	Nana_C6_C10	DL238	DL238	18	18	8.94444444444444	0	A18	TRUE	C6	C6	VL1394
V	7653145	20924180	Nana_C6_C10	BRC20067	BRC20067	19244	19482	2.43208272708377	332	B410A1B101A1B13A1B430A1B35A1B97A1B195A1B56A1B47A1B212A1B84A1B40A1B33A1B74A1B110A1B22A1B27A1B7A2B92A1B409A1B102A1B3A1B63A1B129A1B170A1B27A1B12A1B35A1B4A1B123A1B668A1B93A1B1A1B7A1B134A1B36A1B853A1B412A4B7A1B241A2B10A1B36A4B1A4B42A6B444A1B110A1B3A4B311A4B252A1B455A1B5A1B264A1B3A8B68A1B575A12B94A1B387A1B23A1B2A1B35A1B97A2B82A1B164A2B31A1B15A1B573A1B78A1B51A3B289A1B199A1B251A1B377A1B1A3B206A1B40A5B122…	FALSE	C6	C6	VL1394
V	1	3900041	Nana_B9_A08	BRC20067	BRC20067	10917	10982	2.34643217001008	112	B1A2B88A1B614A1B23A1B2A1B1A1B1084A1B466A1B713A2B2A1B1A4B320A1B122A1B158A2B239A1B632A1B199A1B112A1B220A1B12A1B98A1B83A1B296A1B137A1B146A1B53A1B14A1B100A1B2A1B298A1B10A1B8A1B727A1B74A1B17A1B58A1B118A1B18A1B112A1B2A1B245A1B206A1B7A1B105A1B99A1B503A1B141A3B246A1B468A2B508A1B219A1B124A1B459A1B30A1B13A1B151A1B13	FALSE	B9	B9	VL1392
V	3900042	3930514	Nana_B9_A08	DL238	DL238	368	395	2.40489130434783	22	A12B1A47B1A30B11A48B1A39B2A11B4A25B1A13B1A81B3A7B1A51B1A4	FALSE	B9	B9	VL1392
V	3930515	3931800	Nana_B9_A08	BRC20067	BRC20067	20	20	1.55	0	B20	TRUE	B9	B9	VL1392
V	3931801	4808945	Nana_B9_A08	DL238	DL238	2211	2390	2.41474445952058	196	A46B1A15B2A1B2A19B9A90B1A6B1A9B1A25B3A69B1A45B1A58B1A35B1A26B1A1B1A35B1A32B1A9B1A19B4A3B1A20B3A4B4A18B1A8B1A18B3A5B1A19B12A24B7A5B8A40B1A7B1A5B1A4B1A22B1A47B1A46B1A68B1A17B6A4B1A6B1A11B1A1B1A6B1A14B1A40B1A19B1A67B1A81B14A41B5A12B2A32B2A19B1A8B1A35B1A12B1A2B1A25B1A50B1A9B2A63B3A17B1A6B1A29B1A4B1A53B1A25B1A20B1A2B1A8B1A3B1A46B1A13B2A2B1A43B1A18B1A19B1A9B1A8B2A3B1A77B1A1B4A76B1A3B1A1B1A8B1A3B1A19B1A…	FALSE	B9	B9	VL1392
V	4808946	20924180	Nana_B9_A08	BRC20067	BRC20067	21316	21701	2.34190279602177	496	B255A1B100A1B16A1B41A1B39A1B128A1B77A2B70A1B16A1B54A1B17A1B20A1B51A1B4A1B375A1B42A1B14A1B7A2B38A1B36A1B238A1B282A1B46A1B32A1B31A2B16A1B5A1B14A1B21A1B223A9B67A1B91A10B157A3B3A1B1A1B195A2B80A2B1A3B6A1B86A2B1A5B213A1B63A1B31A1B8A1B4A1B97A1B214A1B14A1B59A1B76A1B104A1B5A1B12A1B95A1B91A1B9A1B6A1B108A1B21A1B1A2B7A1B230A1B31A1B46A2B32A1B29A3B205A1B20A1B6A1B91A1B141A1B167A1B31A1B128A1B34A1B63A1B7A1B32A1B1…	FALSE	B9	B9	VL1392
V	1	3799305	Nana_A6_A07	BRC20067	BRC20067	12062	12175	2.16406897695241	148	B75A1B70A1B553A1B722A1B637A1B180A1B271A1B437A1B119A8B1146A1B390A1B429A1B407A1B4A1B185A1B243A1B10A1B259A1B149A1B146A1B4A1B111A1B20A1B306A1B3A1B29A1B37A1B15A1B129A1B58A1B59A1B6A1B45A1B6A1B103A1B118A1B425A1B245A1B58A1B364A1B5A1B451A1B142A1B1A1B22A2B3A2B164A3B54A1B2A1B143A1B1A2B33A1B27A3B190A1B123A1B1A4B249A8B44A5B1A5B1A1B13A1B1A1B1A3B150A2B2A1B1A5B164A1B127A1B644A1B86A1B86A1B86A1B130A1B2A1B339	FALSE	A6	A6	VL1387
V	3799306	3946008	Nana_A6_A07	DL238	DL238	809	849	2.22991347342398	48	A56B1A7B1A9B1A22B2A13B2A4B2A42B1A13B2A20B1A67B7A2B1A23B1A8B3A37B2A105B1A26B1A140B1A24B2A8B1A2B1A4B3A20B1A50B1A99B1A8	FALSE	A6	A6	VL1387
V	3946009	3950137	Nana_A6_A07	BRC20067	BRC20067	43	43	1.7906976744186	0	B43	TRUE	A6	A6	VL1387
V	3950138	4370082	Nana_A6_A07	DL238	DL238	1555	1697	1.91318327974277	148	A19B1A36B3A31B1A23B1A5B2A52B2A34B2A19B1A3B1A3B1A37B1A12B2A32B1A7B1A19B5A21B1A6B1A24B1A49B3A11B2A7B6A28B6A17B6A2B1A2B2A32B1A27B1A4B2A13B2A45B1A9B1A48B9A17B1A35B2A10B2A15B1A38B1A3B1A2B2A45B5A59B1A39B4A10B4A4B1A22B1A3B2A13B1A12B1A35B1A28B1A39B1A10B1A3B1A5B3A7B1A18B4A3B1A26B2A9B1A18B1A6B5A49B2A74B4A74B1A1B1A4B1A5B1A4B1A41B1A3B1A24B2A12B1A8B1A43B1A2	FALSE	A6	A6	VL1387
V	4370083	15935545	Nana_A6_A07	BRC20067	BRC20067	10886	11119	2.0643027742054	300	B433A1B1A1B3A1B303A1B116A1B218A1B159A1B46A1B108A2B5A1B1A1B11A1B21A1B14A1B57A2B2A1B37A1B18A1B51A1B48A1B76A1B11A1B118A1B67A1B22A1B4A2B255A1B1A1B1A1B162A1B375A1B137A1B126A1B8A1B156A8B82A10B320A2B110A1B4A7B64A1B198A3B1A2B264A4B4A1B13A1B13A8B82A2B22A1B2A1B2A2B177A5B50A6B1A1B86A1B14A2B16A1B19A1B6A1B10A4B70A1B24A1B16A1B7A1B408A1B20A1B50A1B8A1B58A1B173A1B49A1B16A2B2A1B99A1B29A1B1A1B11A1B66A1B16A1B28A1B20…	FALSE	A6	A6	VL1387
V	15935546	15936206	Nana_A6_A07	DL238	DL238	17	17	1	0	A17	TRUE	A6	A6	VL1387
V	15936207	20924180	Nana_A6_A07	BRC20067	BRC20067	13463	13749	2.27950679640496	330	B19A11B437A3B45A1B13A2B107A3B9A8B38A1B8A2B227A3B408A3B9A2B14A1B5A3B8A1B3A1B102A1B85A1B30A1B112A6B83A1B182A11B273A5B13A1B9A5B111A4B247A1B9A5B9A8B49A1B109A4B98A1B75A4B16A3B128A1B11A1B57A1B468A3B393A1B109A3B20A5B435A1B24A1B90A1B4A1B22A1B117A1B52A1B22A1B182A1B77A1B22A1B7A2B76A1B33A1B150A1B60A1B391A1B479A1B599A1B5A1B279A1B61A1B244A1B192A2B24A1B125A1B2A2B14A1B13A2B225A1B370A1B15A1B177A1B14A1B175A1B24A1…	FALSE	A6	A6	VL1387
V	1	3685575	Nana_B6_H10	BRC20067	BRC20067	11338	11402	2.23831363556183	96	B207A1B145A1B1A1B582A1B472A1B501A1B640A1B287A3B62A1B19A3B66A1B71A1B264A1B68A1B99A1B192A1B628A1B532A1B10A1B169A1B613A1B204A1B711A1B356A1B6A1B30A1B42A1B62A1B356A1B320A1B323A1B272A2B173A4B317A2B475A1B333A4B10A5B150A1B216A1B28A1B52A1B346A1B233A1B5A1B389A1B155A1B86A1B1A1B59	FALSE	B6	B6	VL1390
V	3685576	4039484	Nana_B6_H10	DL238	DL238	1286	1377	2.09564541213064	98	A38B1A35B2A21B1A13B1A7B1A30B1A36B1A4B1A83B1A1B1A1B1A24B1A9B3A34B1A13B1A14B1A27B1A1B1A10B1A13B3A30B1A49B1A17B1A168B1A11B1A48B1A7B1A15B1A6B1A6B1A43B2A65B3A20B1A4B1A28B1A83B6A31B1A15B1A8B1A3B3A30B1A2B1A9B1A17B11A27B1A30B13A2B4A16B3A38B1A44	FALSE	B6	B6	VL1390
V	4039485	4041552	Nana_B6_H10	BRC20067	BRC20067	18	19	1.05555555555556	1	B18A1	TRUE	B6	B6	VL1390
V	4041553	4661233	Nana_B6_H10	DL238	DL238	1515	1616	2.42178217821782	129	B1A32B1A63B1A19B1A40B1A14B2A56B1A104B2A14B1A3B3A39B5A20B3A1B1A13B1A20B1A7B1A128B1A12B2A1B1A16B3A14B1A16B5A50B1A54B5A77B6A21B2A10B2A6B4A20B1A6B4A18B1A20B1A33B1A37B1A13B1A2B1A3B1A21B1A8B1A7B1A9B1A8B1A23B1A14B1A4B1A17B1A1B1A8B1A4B1A75B1A2B1A30B1A36B1A10B2A3B1A61B2A23B1A6B1A18B1A2B1A16B1A22B1A16B1A10B1A55B1A4	FALSE	B6	B6	VL1390
V	4661234	16239149	Nana_B6_H10	BRC20067	BRC20067	12153	12356	2.03645190487945	216	B304A1B41A1B10A1B110A1B1A2B487A1B131A1B5A1B1A1B20A1B20A1B49A1B23A1B16A1B91A3B86A1B171A1B80A1B15A1B12A1B54A1B475A1B68A1B247A1B1A4B1A6B107A7B783A2B2A2B251A6B1A2B8A9B69A1B23A1B3A1B28A1B86A1B21A1B18A1B7A1B90A1B124A1B190A1B15A1B342A1B15A1B32A1B57A1B18A1B5A2B105A1B50A1B63A1B48A1B1A1B61A1B22A1B79A1B171A1B5A1B16A1B9A1B256A1B19A1B12A1B27A2B111A2B26A2B74A1B51A1B119A1B37A2B350A1B48A2B59A1B398A1B495A1B64A10B…	FALSE	B6	B6	VL1390
V	16239150	16240277	Nana_B6_H10	DL238	DL238	18	18	1.33333333333333	0	A18	TRUE	B6	B6	VL1390
V	16240278	20924180	Nana_B6_H10	BRC20067	BRC20067	10737	10898	2.48207134208811	240	B132A1B687A9B146A5B121A1B62A1B84A1B5A1B197A1B34A3B1A2B47A1B453A4B595A1B248A1B85A1B677A1B206A1B295A1B288A1B88A2B386A1B101A1B674A2B337A1B214A1B22A1B14A1B102A1B514A1B87A1B193A1B75A1B2A1B10A2B50A1B108A1B14A1B49A1B5A1B8A1B17A1B82A1B1A1B74A1B28A1B24A1B61A1B81A1B5A1B234A1B2A1B1A1B38A2B1A4B6A1B45A1B8A1B31A1B11A1B5A1B40A3B35A1B4A4B19A2B51A1B6A3B97A1B3A1B23A1B3A1B40A1B71A1B167A1B247A1B81A1B11A1B13A1B6A1B48…	FALSE	B6	B6	VL1390
V	1	3118092	Nana_B2_G01	BRC20067	BRC20067	12972	13016	2.20397779833488	80	B1110A1B884A1B48A1B13A1B82A1B933A3B1A1B117A1B140A1B72A1B142A1B329A1B402A3B1A1B1A1B2205A1B262A1B557A1B380A1B65A1B191A1B164A1B91A1B152A1B58A1B238A1B30A1B169A1B100A1B199A1B419A1B136A1B336A1B733A1B993A1B1A1B2A1B72A1B439A1B123A1B582	FALSE	B2	B2	VL1388
V	3118093	3928752	Nana_B2_G01	DL238	DL238	1429	1503	2.19384184744577	126	A9B1A4B1A8B1A74B1A44B1A46B1A20B1A4B1A51B1A26B1A4B1A22B1A4B1A2B1A2B1A25B1A4B2A24B1A4B1A3B2A14B1A11B1A22B1A10B1A46B1A7B1A46B1A14B2A64B1A8B1A4B1A21B1A6B1A59B1A122B1A4B1A2B1A73B1A2B1A9B1A9B1A13B1A47B2A7B1A30B1A82B2A9B1A30B1A3B1A75B2A1B1A2B1A14B1A14B1A11B2A22B1A12B2A26B3A7B1A24B2A46B1A8B1A2B1A11	FALSE	B2	B2	VL1388
V	3928753	3930156	Nana_B2_G01	BRC20067	BRC20067	30	30	1.86666666666667	0	B30	TRUE	B2	B2	VL1388
V	3930157	4370082	Nana_B2_G01	DL238	DL238	2232	2369	2.02867383512545	140	A37B6A62B1A30B2A23B1A50B1A60B1A36B1A42B1A23B1A1B2A4B1A66B3A17B1A90B2A14B1A18B1A5B1A48B1A76B1A1B2A15B2A45B11A3B1A16B9A16B1A76B2A20B1A12B1A20B8A53B1A24B1A53B4A6B3A44B2A16B2A3B3A44B1A8B1A6B3A74B8A9B2A22B4A14B4A8B1A40B1A8B1A50B3A13B1A75B1A24B1A53B1A12B1A244B1A21B1A43B2A25B2A9B1A44B1A121B1A3B1A33B1A3B1A2B1A23B1A1B1A1B1A3B1A20B1A34B1A7B1A10	FALSE	B2	B2	VL1388
V	4370083	15751142	Nana_B2_G01	BRC20067	BRC20067	10093	10164	2.02625582086595	124	B19A1B362A1B59A1B910A1B253A2B98A1B13A1B346A1B173A1B838A6B133A1B57A1B276A1B424A1B661A3B24A2B6A1B60A1B25A1B3A1B711A1B198A1B42A1B2A1B51A1B136A1B13A1B9A1B72A1B20A1B77A1B26A1B85A1B52A1B79A1B4A1B54A1B1A1B37A1B26A1B59A1B207A1B84A1B12A1B155A1B91A1B6A1B255A1B7A1B1A1B45A1B177A1B7A1B130A1B33A1B781A1B25A1B19A1B398A1B113A1B133A1B224A1B696	FALSE	B2	B2	VL1388
V	15751143	15751329	Nana_B2_G01	DL238	DL238	17	17	1.29411764705882	0	A17	TRUE	B2	B2	VL1388
V	15751330	20924180	Nana_B2_G01	BRC20067	BRC20067	16368	16639	2.27065004887586	327	B39A4B344A1B12A11B122A1B4A1B78A3B752A4B208A1B1A7B1A3B107A1B20A2B32A1B51A2B702A1B180A1B7A1B66A3B151A1B2A1B169A6B138A1B560A1B423A1B159A1B2A1B310A1B53A5B2A8B829A1B90A2B97A1B89A1B335A1B96A1B78A1B168A2B309A10B315A1B821A1B292A1B223A1B69A1B124A1B521A2B41A1B403A1B404A1B525A1B586A1B100A1B1A1B1012A2B194A1B19A1B3A1B32A1B23A1B14A1B18A1B9A1B98A1B9A5B15A1B25A1B6A1B17A1B101A1B13A1B4A1B128A1B7A1B35A1B27A2B4A1B11…	FALSE	B2	B2	VL1388
V	1	3799305	Nana_A6_C07	BRC20067	BRC20067	12968	13024	2.26449722393584	82	B744A1B2064A1B184A1B130A1B217A1B81A1B2669A1B641A1B227A1B196A1B49A1B285A1B46A1B56A1B45A1B36A1B176A1B139A2B50A1B85A1B553A1B46A1B32A2B81A1B38A1B756A7B1A1B156A1B1A1B46A1B334A1B64A1B1A6B311A1B24A1B118A3B167A1B388A1B342A1B882A1B64A1B443	FALSE	A6	A6	VL1387
V	3799306	3940830	Nana_A6_C07	DL238	DL238	774	841	2.25839793281654	74	A6B1A9B4A2B1A16B1A13B2A12B1A37B2A16B1A16B1A16B1A50B4A40B1A1B2A23B1A4B2A50B1A20B1A22B1A11B2A68B2A34B2A6B5A35B3A54B8A19B1A16B2A17B1A7B2A54B3A25B1A5B1A7B1A11B1A7B1A10B1A4B1A11B1A20	FALSE	A6	A6	VL1387
V	3940831	3942316	Nana_A6_C07	BRC20067	BRC20067	16	16	1.25	0	B16	TRUE	A6	A6	VL1387
V	3942317	4370082	Nana_A6_C07	DL238	DL238	1821	2016	1.80560131795717	162	A21B1A62B1A1B7A49B1A11B4A38B1A24B3A16B1A66B13A68B1A3B2A41B1A24B13A41B3A25B1A50B1A10B1A50B2A26B1A42B1A9B4A22B1A35B3A11B2A9B2A25B3A32B1A28B1A9B3A1B13A12B8A1B2A24B9A8B2A7B5A7B1A42B1A2B2A76B1A14B1A22B5A16B1A10B2A58B1A24B1A18B1A7B10A21B2A10B1A11B1A11B1A62B1A12B1A4B4A2B1A10B1A1B1A14B1A16B2A35B1A7B9A5B2A18B1A21B1A126B1A13B1A2B2A37B1A25B1A17B1A4B2A2B1A8B1A29B1A23B1A19B1A1B1A7B1A6B1A6B1A12B1A27	FALSE	A6	A6	VL1387
V	4370083	15832676	Nana_A6_C07	BRC20067	BRC20067	10607	10729	2.1115301216178	148	B390A1B88A1B114A1B183A2B454A1B81A1B305A1B5A1B17A1B21A1B167A1B72A1B330A1B871A1B36A1B8A1B249A2B28A2B51A3B132A1B48A1B139A13B264A1B313A2B1A1B1A4B2A3B58A7B6A2B318A1B29A1B35A9B165A1B161A1B2A1B418A1B10A1B8A1B59A1B108A1B50A1B53A1B2A1B117A1B4A1B289A1B148A1B3A1B4A1B23A1B111A1B45A1B11A1B74A1B123A1B227A1B33A1B269A2B16A1B14A1B180A1B247A1B687A1B160A1B404A1B103A1B224A1B191A1B33A1B118A1B79A1B622A1B45A10B75A1B76	FALSE	A6	A6	VL1387
V	15832677	15833081	Nana_A6_C07	DL238	DL238	16	16	1.75	0	A16	TRUE	A6	A6	VL1387
V	15833082	20924180	Nana_A6_C07	BRC20067	BRC20067	14638	14894	2.42410165323132	298	B108A1B5A2B46A7B1A3B607A3B208A1B62A13B114A1B1A3B48A7B464A1B106A2B164A2B15A1B57A1B661A1B86A1B1A3B304A1B1A8B57A5B291A3B145A2B173A1B646A6B128A1B569A1B154A1B61A1B177A1B55A1B131A1B241A1B585A1B588A1B138A1B26A1B21A1B339A1B291A1B37A1B472A1B291A2B8A1B381A1B275A4B369A1B41A1B75A1B180A1B147A1B483A7B1A1B49A1B339A1B2A1B12A1B4A1B22A1B24A1B39A1B4A1B81A1B4A3B8A1B5A1B33A1B17A1B38A1B11A1B10A1B33A1B160A1B4A1B4A2B9A1…	FALSE	A6	A6	VL1387
V	1	3685575	Nana_B8_B10	BRC20067	BRC20067	11945	12011	2.2519882796149	84	B75A1B1105A1B1454A1B681A2B10A1B549A1B81A1B520A2B218A1B584A1B99A1B2A1B479A1B211A1B6A1B81A2B438A1B206A1B64A1B1346A1B303A1B141A1B119A10B39A1B3A5B1A1B31A2B524A3B250A2B312A1B106A1B143A5B19A1B28A1B301A1B195A1B92A1B81A1B117A1B67A1B130A1B406A1B328	FALSE	B8	B8	VL1391
V	3685576	3911825	Nana_B8_B10	DL238	DL238	514	535	2.44941634241245	42	A11B1A3B1A24B1A26B1A15B1A5B1A21B1A55B1A2B1A47B1A28B1A31B1A52B1A32B1A24B1A1B1A9B1A14B1A24B1A34B1A29B1A27	FALSE	B8	B8	VL1391
V	3911826	3912408	Nana_B8_B10	BRC20067	BRC20067	19	20	2.84210526315789	2	B7A1B12	TRUE	B8	B8	VL1391
V	3912409	4370082	Nana_B8_B10	DL238	DL238	2358	2517	2.19465648854962	158	A14B2A27B1A12B2A58B1A9B1A15B9A43B1A13B1A5B1A47B1A12B1A16B2A35B13A12B7A12B3A83B4A2B1A8B2A22B12A21B1A8B1A5B1A14B1A45B2A78B4A5B1A14B1A6B1A17B3A63B1A27B1A55B2A37B1A35B2A98B1A76B1A3B1A5B1A1B1A45B1A20B2A37B4A16B1A52B1A8B5A13B4A3B4A26B1A9B1A1B1A11B1A7B2A31B5A208B1A30B1A54B1A5B1A70B1A11B1A36B1A12B1A14B3A70B1A18B1A23B1A18B1A17B2A84B1A62B1A31B5A25B1A62B1A34B1A32B1A25B1A23B1A2B1A1B1A11B1A43	FALSE	B8	B8	VL1391
V	4370083	20924180	Nana_B8_B10	BRC20067	BRC20067	25057	25424	2.32968831065171	502	B317A1B34A1B93A1B163A2B126A1B45A1B142A1B112A1B1A1B66A1B250A1B68A1B17A1B36A1B112A1B154A1B664A2B210A1B270A1B8A1B30A1B15A1B21A1B79A3B1A1B105A4B4A10B21A1B62A4B70A4B43A2B1A4B19A1B163A1B268A1B15A7B104A4B30A1B315A7B145A3B7A4B117A1B111A1B1A7B1A3B97A1B320A1B2A1B359A1B86A1B111A1B45A1B144A1B169A1B45A1B47A1B187A1B33A1B61A1B123A1B16A3B53A1B2A1B57A1B159A1B109A1B191A1B17A1B38A2B31A1B15A1B260A1B150A1B11A1B45A1B1…	FALSE	B8	B8	VL1391
V	1	3118072	Nana_B2_B12	BRC20067	BRC20067	10486	10611	2.38661071905398	174	B73A1B74A1B130A1B535A1B722A1B204A1B968A1B117A1B117A1B163A4B432A1B269A1B253A1B147A1B264A1B171A1B315A2B139A1B9A2B2A3B7A1B4A1B480A1B30A1B65A1B21A1B23A2B6A1B77A1B5A1B35A1B133A1B300A1B23A2B35A1B133A1B29A1B165A1B72A1B36A1B5A1B32A1B30A1B5A1B320A1B82A1B7A1B7A1B253A2B32A1B14A1B81A1B47A2B8A1B123A1B5A1B41A1B58A1B36A1B124A2B425A1B51A1B21A1B163A1B153A9B21A1B231A1B53A1B82A1B49A1B40A1B83A12B66A1B80A7B106A1B11A1…	FALSE	B2	B2	VL1388
V	3118073	3911931	Nana_B2_B12	DL238	DL238	909	998	1.84708470847085	122	A38B1A7B2A33B3A24B1A17B1A12B2A3B2A13B1A45B1A17B1A23B1A5B1A8B1A14B1A9B2A6B1A38B1A6B1A29B1A18B2A2B1A15B1A3B1A9B1A3B1A11B1A16B1A6B1A4B1A1B3A1B1A27B1A13B1A10B1A13B1A16B1A13B1A19B1A5B1A81B2A23B1A21B2A1B1A4B1A31B3A10B1A9B2A10B3A1B1A1B1A12B2A15B1A13B4A11B4A8B3A16B2A1B1A16B1A10B1A11B3A39B1A13	FALSE	B2	B2	VL1388
V	3911932	3912622	Nana_B2_B12	BRC20067	BRC20067	19	19	2.31578947368421	0	B19	TRUE	B2	B2	VL1388
V	3912623	3933834	Nana_B2_B12	DL238	DL238	245	256	2.29387755102041	14	A22B2A13B1A12B2A14B2A34B1A40B2A61B1A49	FALSE	B2	B2	VL1388
V	3933835	3935008	Nana_B2_B12	BRC20067	BRC20067	32	39	2.71875	2	B14A7B18	TRUE	B2	B2	VL1388
V	3935009	3936930	Nana_B2_B12	DL238	DL238	23	24	2.8695652173913	2	A17B1A6	TRUE	B2	B2	VL1388
V	3936931	3940506	Nana_B2_B12	BRC20067	BRC20067	21	26	1.95238095238095	2	B8A5B13	TRUE	B2	B2	VL1388
V	3940507	4132450	Nana_B2_B12	DL238	DL238	1270	1429	2.12283464566929	130	A15B1A6B1A10B2A21B1A10B1A24B1A49B1A32B1A19B1A42B3A4B2A37B1A2B1A30B1A7B1A15B1A1B1A5B1A9B1A5B2A15B13A19B2A9B1A6B1A61B1A3B8A19B7A21B1A2B1A54B2A3B1A3B2A2B1A21B2A15B7A14B1A12B4A38B1A11B1A15B1A51B2A2B2A1B5A11B1A32B1A1B1A10B1A65B1A34B2A5B3A4B1A5B1A1B2A7B1A24B2A47B8A8B4A5B4A23B6A17B3A52B2A43B10A10B3A61B1A44B9A21	FALSE	B2	B2	VL1388
V	4132451	4133019	Nana_B2_B12	BRC20067	BRC20067	18	18	2	0	B18	TRUE	B2	B2	VL1388
V	4133020	4370082	Nana_B2_B12	DL238	DL238	507	579	2.00986193293886	68	A14B1A11B1A18B1A6B1A11B1A11B5A20B1A7B8A11B1A5B5A16B1A13B2A9B2A33B1A15B1A4B1A1B2A27B11A16B1A50B1A9B1A89B1A7B2A4B1A2B1A1B1A14B1A23B1A1B2A7B9A3B1A2B1A8B1A9B1A30	FALSE	B2	B2	VL1388
V	4370083	7627224	Nana_B2_B12	BRC20067	BRC20067	3495	3652	2.51645207439199	160	B224A1B27A1B23A1B175A1B196A1B120A1B4A1B16A1B2A1B6A1B43A1B7A1B10A1B45A1B61A1B29A1B60A2B21A1B34A1B78A1B59A1B29A1B22A2B2A1B16A1B28A1B41A1B3A1B75A1B12A1B52A1B13A1B10A1B22A1B15A1B16A2B4A1B25A1B5A1B76A2B11A2B28A2B12A1B1A1B27A1B17A1B23A1B21A1B115A1B4A1B41A1B9A1B119A1B176A1B296A1B7A1B33A5B36A5B2A9B29A1B68A1B48A1B1A1B23A1B22A6B2A1B4A1B1A4B58A6B13A7B7A3B52A4B4A3B2A4B59A7B246A7B1A8B26A2B11A6B8A2B126	FALSE	B2	B2	VL1388
V	7627225	7629828	Nana_B2_B12	DL238	DL238	25	31	8.44	9	A3B1A12B2A1B1A2B1A7B1	TRUE	B2	B2	VL1388
V	7629829	15968081	Nana_B2_B12	BRC20067	BRC20067	7040	7299	1.93821022727273	305	A1B148A9B116A1B69A2B2A4B8A1B50A4B1A4B27A3B128A1B3A2B94A6B12A8B27A1B5A1B25A2B4A1B1A1B6A1B6A1B23A1B89A1B65A1B274A1B107A1B54A1B84A2B14A1B1A1B14A1B9A1B13A1B13A1B13A1B3A2B72A1B14A1B26A1B23A1B23A1B17A1B9A1B20A1B52A1B36A1B3A1B17A1B5A1B4A1B11A1B20A1B65A1B4A1B95A1B17A1B3A1B6A1B33A1B18A1B41A1B14A1B28A1B26A1B11A1B11A1B31A1B1A1B7A2B6A1B15A1B51A2B39A1B12A1B20A1B36A1B18A1B10A1B12A1B16A1B5A1B58A2B71A1B9A1B2A1B5…	FALSE	B2	B2	VL1388
V	15968082	15968421	Nana_B2_B12	DL238	DL238	17	18	2.29411764705882	2	A6B1A11	TRUE	B2	B2	VL1388
V	15968422	18832332	Nana_B2_B12	BRC20067	BRC20067	9569	9838	2.25739366704985	294	B22A4B2A7B9A1B2A2B531A1B68A2B35A2B120A1B6A1B10A1B29A1B21A1B6A1B120A1B2A4B10A4B33A2B5A1B2A1B33A1B90A3B235A5B1A7B3A1B52A2B145A1B22A4B163A3B50A2B51A1B3A2B62A3B7A9B116A1B37A1B15A1B9A1B130A4B46A1B6A1B21A1B63A11B127A5B68A4B1A3B34A4B14A1B334A1B13A1B17A1B12A1B3A1B68A1B90A1B5A2B176A10B46A2B30A1B27A1B52A1B44A1B93A1B99A1B241A1B434A1B30A1B45A1B22A1B12A1B1A1B17A1B313A4B1A2B1A2B583A1B66A1B64A1B28A7B55A1B169A1B…	FALSE	B2	B2	VL1388
V	18832333	18838905	Nana_B2_B12	DL238	DL238	21	22	1.66666666666667	2	A19B1A2	TRUE	B2	B2	VL1388
V	18838906	20924180	Nana_B2_B12	BRC20067	BRC20067	2397	2524	2.82019190654985	198	B30A1B53A1B13A1B21A5B19A1B28A1B32A1B17A1B3A2B20A1B2A1B32A4B2A1B4A1B16A1B19A1B116A1B97A1B48A1B37A1B4A1B11A1B18A1B76A1B14A1B18A1B1A1B6A1B75A1B11A1B6A1B11A1B10A1B58A2B7A1B2A1B7A1B49A1B2A2B37A1B10A1B19A1B45A1B1A1B1A2B19A3B25A1B42A3B13A1B17A1B25A1B31A3B19A2B30A1B19A1B137A3B6A1B2A1B7A1B66A1B10A1B49A1B22A1B12A1B1A1B9A1B28A2B7A1B7A1B64A1B28A1B82A1B25A1B24A1B1A1B1A2B2A1B1A5B11A2B3A1B44A1B1A2B29A1B3A1B13A1…	FALSE	B2	B2	VL1388
V	1	3685575	Nana_C6_A02	BRC20067	BRC20067	10572	10645	2.32198259553538	100	B39A1B35A1B70A1B75A1B529A1B51A1B564A1B186A1B378A1B254A1B383A1B48A1B298A1B152A1B32A1B986A1B690A1B76A1B54A9B525A1B116A1B21A1B199A1B50A1B26A1B201A1B215A1B479A1B429A1B26A1B121A1B214A1B125A1B1106A1B115A1B9A8B19A2B279A1B22A1B1A3B1A5B68A1B4A2B210A1B393A1B32A1B269A1B124A1B135A1B129A1B9	FALSE	C6	C6	VL1394
V	3685576	4373130	Nana_C6_A02	DL238	DL238	2248	2408	2.32962633451957	203	A56B1A3B1A21B1A6B1A33B1A36B1A62B1A9B1A17B1A1B1A1B2A17B1A28B4A24B1A6B1A1B1A5B1A4B2A37B2A9B1A15B1A11B2A9B1A10B2A4B1A44B1A15B1A24B1A1B1A8B1A40B4A4B6A11B1A34B1A4B5A2B1A36B1A14B2A14B1A6B11A31B6A24B1A43B3A27B1A65B1A16B1A32B1A14B1A101B1A17B3A131B1A3B1A10B1A4B1A16B1A2B2A14B2A18B1A31B1A13B1A19B1A23B2A112B1A4B1A43B2A25B4A38B1A1B2A6B1A3B1A69B1A7B1A21B1A15B2A3B1A3B5A13B2A25B1A10B1A38B1A41B2A23B1A3B1A22B2A43B…	FALSE	C6	C6	VL1394
V	4373131	7658666	Nana_C6_A02	BRC20067	BRC20067	3942	3985	2.46626078132927	53	A1B353A1B66A1B504A2B104A1B8A1B14A1B195A1B113A1B4A1B56A1B35A1B49A1B83A1B16A4B184A1B82A1B33A1B326A1B195A1B47A1B105A6B56A4B121A1B698A1B264A1B76A5B155	FALSE	C6	C6	VL1394
V	7658667	7659432	Nana_C6_A02	DL238	DL238	18	18	1.55555555555556	0	A18	TRUE	C6	C6	VL1394
V	7659433	20924180	Nana_C6_A02	BRC20067	BRC20067	17517	17827	2.40018267968259	416	B96A1B58A1B12A1B28A3B33A1B18A1B22A1B35A1B302A1B6A1B11A2B204A1B89A1B264A1B40A2B21A1B33A1B25A1B32A2B4A1B4A1B58A1B18A1B57A1B72A1B44A1B78A1B51A1B127A1B11A1B97A1B30A1B61A1B53A1B134A1B1A1B34A1B10A2B87A1B7A1B10A1B37A1B99A1B6A1B132A1B153A1B216A1B9A1B72A1B269A1B1A1B25A4B3A1B198A1B61A1B6A1B457A4B134A1B209A3B38A5B70A1B198A1B410A2B64A2B1A1B179A1B130A4B83A1B462A1B69A4B86A1B17A1B42A2B21A1B68A4B156A1B333A1B201A…	FALSE	C6	C6	VL1394
V	1	3685575	Nana_B6_H02	BRC20067	BRC20067	9098	9140	1.94328423829413	76	B42A1B258A1B289A1B7A1B136A1B408A1B662A1B257A1B348A1B18A1B1A1B87A1B525A1B526A1B431A1B487A2B104A1B11A1B161A1B304A1B99A1B29A1B48A1B841A1B159A1B114A2B26A1B262A1B311A2B1A1B1A1B447A1B188A2B196A1B81A1B3A1B595A1B418A1B217	FALSE	B6	B6	VL1390
V	3685576	4113664	Nana_B6_H02	DL238	DL238	1389	1539	1.74874010079194	140	A51B1A8B1A5B1A24B1A12B1A35B4A15B1A8B1A18B1A6B2A23B1A3B1A6B1A26B1A11B2A4B1A36B1A16B2A5B1A34B1A30B1A12B1A46B2A34B2A68B10A2B1A26B2A8B1A52B2A10B2A2B12A4B1A103B1A54B1A3B1A2B1A13B1A1B1A1B3A1B2A10B3A11B1A1B3A35B2A25B4A22B1A7B4A4B3A11B3A6B1A6B1A6B5A21B3A19B1A35B1A40B1A25B4A17B2A7B1A35B1A2B1A67B15A11B1A40B1A16B1A10B4A8B2A15B3A50B2A5B1A4	FALSE	B6	B6	VL1390
V	4113665	4114552	Nana_B6_H02	BRC20067	BRC20067	19	19	1	0	B19	TRUE	B6	B6	VL1390
V	4114553	4126723	Nana_B6_H02	DL238	DL238	168	181	1.61309523809524	18	A40B1A53B1A16B3A7B1A8B1A27B2A9B1A2B2A1B1A5	FALSE	B6	B6	VL1390
V	4126724	4126933	Nana_B6_H02	BRC20067	BRC20067	16	16	1.6875	0	B16	TRUE	B6	B6	VL1390
V	4126934	4156286	Nana_B6_H02	DL238	DL238	291	309	1.95876288659794	20	A28B2A1B1A20B1A34B5A60B3A1B1A1B2A16B1A27B1A35B1A68	FALSE	B6	B6	VL1390
V	4156287	4163213	Nana_B6_H02	BRC20067	BRC20067	17	18	1.11764705882353	2	B5A1B12	TRUE	B6	B6	VL1390
V	4163214	4661233	Nana_B6_H02	DL238	DL238	515	551	2.18640776699029	64	A47B1A53B1A1B1A26B1A3B1A2B1A14B2A5B1A27B1A40B1A3B1A26B1A7B1A9B1A17B1A24B1A2B1A14B1A38B1A9B1A21B1A2B2A13B2A4B2A6B1A6B1A20B1A2B1A1B1A18B1A15B1A10B1A30	FALSE	B6	B6	VL1390
V	4661234	15927150	Nana_B6_H02	BRC20067	BRC20067	7756	7950	1.85456420835482	220	B273A1B139A2B52A1B166A1B63A1B35A1B39A1B173A1B15A1B1A1B75A2B51A1B50A1B169A1B18A1B6A1B43A1B285A1B52A1B109A1B47A1B4A1B36A1B23A4B7A7B176A5B75A2B16A4B1A1B180A1B136A1B1A1B20A1B46A1B12A1B136A5B105A2B37A10B2A1B200A7B78A1B64A1B5A1B31A1B16A1B37A1B2A1B352A1B11A1B94A1B36A1B16A1B91A1B34A1B38A1B99A1B16A1B39A1B9A1B70A1B22A2B122A1B16A1B15A1B20A1B43A1B21A1B54A1B21A1B22A1B59A1B12A1B1A1B40A1B23A1B17A1B39A1B2A1B48A1…	FALSE	B6	B6	VL1390
V	15927151	15927483	Nana_B6_H02	DL238	DL238	20	20	1.35	0	A20	TRUE	B6	B6	VL1390
V	15927484	16196010	Nana_B6_H02	BRC20067	BRC20067	1703	1728	1.84204345273048	26	B299A2B60A1B13A1B155A2B76A1B6A1B701A2B64A5B21A1B268A1B1A2B17A1B1A5B21	FALSE	B6	B6	VL1390
V	16196011	16199110	Nana_B6_H02	DL238	DL238	16	16	1	0	A16	TRUE	B6	B6	VL1390
V	16199111	20924180	Nana_B6_H02	BRC20067	BRC20067	9226	9380	2.1268155213527	232	B86A1B1A4B47A1B389A2B50A1B80A1B351A1B21A3B28A1B21A1B543A1B1A5B287A1B66A1B104A10B103A1B340A1B243A1B340A1B177A1B105A1B423A1B320A1B79A1B223A2B37A1B55A2B1075A1B292A1B58A1B286A1B37A1B25A1B43A1B11A1B77A1B20A1B46A1B30A1B29A1B6A1B2A1B22A1B1A1B41A1B32A2B18A2B5A3B5A1B150A1B61A1B3A1B26A1B1A1B12A2B16A2B75A1B45A1B29A1B41A1B43A1B56A1B11A1B49A1B31A2B17A1B22A1B262A1B1A1B34A1B19A1B39A1B12A2B14A1B75A1B9A1B2A1B33A1…	FALSE	B6	B6	VL1390
V	1	3799305	Nana_A6_E08	BRC20067	BRC20067	12466	12517	2.18369966308359	96	B8A1B52A1B447A1B257A1B1A1B228A1B751A1B498A1B683A1B614A1B590A1B8A1B425A1B1980A1B152A1B65A1B141A1B53A1B2A1B133A1B128A1B30A1B84A1B27A1B81A1B167A1B24A1B84A1B35A2B594A1B60A1B169A1B881A1B147A1B249A1B423A1B237A1B356A1B292A2B1A1B389A2B282A1B129A1B31A1B192A1B96A1B35A1B129A1B26	FALSE	A6	A6	VL1387
V	3799306	3911825	Nana_A6_E08	DL238	DL238	325	358	2.18769230769231	30	A37B2A7B3A2B2A6B1A63B3A16B1A55B2A2B1A13B3A4B1A16B1A3B2A18B1A19B9A42B1A22	FALSE	A6	A6	VL1387
V	3911826	3912639	Nana_A6_E08	BRC20067	BRC20067	17	17	1.94117647058824	0	B17	TRUE	A6	A6	VL1387
V	3912640	3931037	Nana_A6_E08	DL238	DL238	199	217	2.8894472361809	10	A11B2A30B2A79B2A25B7A6B5A48	FALSE	A6	A6	VL1387
V	3931038	3931799	Nana_A6_E08	BRC20067	BRC20067	17	17	1.58823529411765	0	B17	TRUE	A6	A6	VL1387
V	3931800	4370082	Nana_A6_E08	DL238	DL238	1800	1981	2.05222222222222	196	A50B2A52B3A6B1A11B1A26B1A43B1A5B1A65B1A1B1A1B1A19B6A2B3A52B1A3B1A17B2A3B1A24B3A9B1A8B1A1B1A4B1A24B2A9B1A8B1A22B1A20B1A103B1A6B1A1B1A8B1A18B8A4B4A3B1A14B3A3B2A52B1A29B1A3B1A6B3A11B6A3B1A18B2A2B3A2B1A6B1A13B1A15B1A20B1A23B1A9B3A11B1A13B1A22B1A1B1A19B1A121B2A27B1A16B12A2B1A22B3A1B5A12B1A15B2A1B1A72B2A17B1A4B1A5B2A38B1A8B3A33B4A94B1A4B1A26B2A11B1A22B1A17B1A2B1A14B1A72B3A10B14A5B2A59B1A1B1A1B1A22B1A5B…	FALSE	A6	A6	VL1387
V	4370083	20924180	Nana_A6_E08	BRC20067	BRC20067	24649	25059	2.23432999310317	520	B103A1B712A1B130A1B11A1B303A1B130A1B4A1B29A1B98A1B18A1B31A1B43A1B231A1B87A1B128A1B32A1B53A1B521A1B46A1B216A1B5A1B12A2B281A1B265A1B621A1B41A8B4A1B75A2B107A9B141A7B1A3B1A1B44A1B1A1B1A2B108A1B1A1B53A1B6A1B123A1B445A1B10A1B141A1B38A1B210A1B89A1B70A1B132A1B115A1B65A1B3A1B99A1B182A1B6A1B145A1B123A1B277A1B10A2B103A1B230A1B38A1B248A1B14A1B35A1B15A1B7A2B433A1B592A1B31A1B6A1B158A1B2A2B48A1B130A2B193A1B1048…	FALSE	A6	A6	VL1387
V	1	3689604	Nana_B8_E03	BRC20067	BRC20067	13291	13343	2.37912873372959	82	B292A1B343A1B50A1B58A1B417A2B1240A1B371A1B430A1B33A1B1A2B159A2B38A1B313A1B544A1B409A1B600A1B173A1B87A1B1350A2B1134A1B78A1B611A1B32A1B7A1B285A1B85A1B359A1B115A1B365A2B1A1B1A5B504A1B1A1B382A1B275A2B654A1B37A1B60A1B1055A1B232A1B107A2B3	FALSE	B8	B8	VL1391
V	3689605	4370082	Nana_B8_E03	DL238	DL238	3097	3281	2.33806909912819	220	A29B1A22B2A18B2A16B2A2B1A26B1A26B1A5B1A10B1A13B1A57B3A78B1A7B4A96B1A15B1A30B1A4B1A61B1A24B1A5B1A15B1A12B1A33B2A18B1A28B1A2B5A76B1A2B1A1B1A1B1A10B1A25B1A1B1A4B2A10B3A19B1A17B2A72B1A10B1A57B2A40B1A146B3A1B1A8B1A2B1A1B1A1B1A1B1A99B1A14B1A11B2A15B1A4B1A43B8A18B1A96B1A34B1A56B1A19B1A21B1A28B3A15B1A28B2A29B1A21B1A44B1A21B1A10B2A3B7A61B2A25B1A16B1A9B1A18B1A41B2A94B11A47B6A26B1A8B4A10B1A10B3A39B1A49B1A28…	FALSE	B8	B8	VL1391
V	4370083	20924180	Nana_B8_E03	BRC20067	BRC20067	27507	27805	2.42374668266259	398	B753A1B148A1B130A2B104A1B124A1B17A2B35A1B336A1B67A1B42A1B99A1B182A1B242A1B189A1B22A1B621A1B12A3B41A9B1A2B22A3B59A1B82A1B69A7B281A1B6A1B17A4B755A2B304A8B1A1B47A4B131A1B133A4B85A1B97A1B362A1B261A1B53A1B6A1B17A1B269A1B129A1B64A2B5A1B443A1B79A1B81A1B115A1B75A1B83A1B58A1B42A1B46A2B18A1B96A1B3A1B7A1B58A2B65A1B248A1B23A1B15A1B361A1B25A1B20A1B199A1B63A1B690A1B425A1B774A2B950A1B39A1B53A1B209A1B262A2B70A4B…	FALSE	B8	B8	VL1391
V	1	3903527	Nana_B9_E09	BRC20067	BRC20067	11053	11159	2.33167465846377	162	B86A1B102A1B115A1B65A1B323A1B1A1B284A1B542A2B1A1B706A1B449A1B78A4B7A1B164A1B229A1B252A1B1290A1B2A1B2A1B203A1B265A2B15A3B7A1B66A1B4A1B15A2B1A1B31A1B47A1B84A1B49A1B63A1B50A1B225A1B65A1B154A2B37A1B152A1B67A1B98A1B5A1B5A1B75A1B315A1B1A1B283A1B5A2B1A1B46A1B77A1B247A1B19A1B112A9B434A2B140A1B279A3B115A1B171A1B81A2B64A1B148A1B24A1B251A1B9A1B195A1B108A1B397A2B21A1B141A2B68A1B1A1B75A1B54A2B34A1B33A1B79A1B1…	FALSE	B9	B9	VL1392
V	3903528	3930490	Nana_B9_E09	DL238	DL238	312	322	2.51923076923077	8	A97B1A78B2A36B1A70B6A31	FALSE	B9	B9	VL1392
V	3930491	3931800	Nana_B9_E09	BRC20067	BRC20067	29	29	3.06896551724138	0	B29	TRUE	B9	B9	VL1392
V	3931801	3957723	Nana_B9_E09	DL238	DL238	326	351	2.0920245398773	28	A2B1A32B1A31B2A15B2A12B2A15B1A32B3A2B1A1B1A9B1A33B1A59B7A1B1A76B1A6	FALSE	B9	B9	VL1392
V	3957724	3962073	Nana_B9_E09	BRC20067	BRC20067	18	18	1.77777777777778	0	B18	TRUE	B9	B9	VL1392
V	3962074	4118502	Nana_B9_E09	DL238	DL238	641	697	1.82683307332293	54	A5B1A9B2A5B1A18B5A11B1A15B3A13B1A5B1A46B1A44B8A16B1A10B1A32B1A12B4A2B1A12B4A56B1A28B8A14B1A6B2A2B1A14B1A89B1A10B1A37B1A80B1A38B2A12	FALSE	B9	B9	VL1392
V	4118503	4122789	Nana_B9_E09	BRC20067	BRC20067	24	27	1.41666666666667	4	B22A1B1A2B1	TRUE	B9	B9	VL1392
V	4122790	4810637	Nana_B9_E09	DL238	DL238	1230	1343	2.82195121951219	127	B1A7B7A33B1A33B2A78B1A48B3A19B1A94B7A31B2A15B1A8B1A2B2A3B1A7B2A2B1A1B1A69B1A9B1A35B1A7B1A24B5A34B2A8B1A25B2A1B1A32B1A12B3A1B3A2B1A15B2A6B1A2B1A4B1A8B1A30B1A16B1A1B1A43B2A51B1A27B1A20B1A4B1A3B2A9B1A7B1A20B2A1B1A48B2A21B1A11B1A8B4A25B3A26B1A11B1A15B1A1B1A39B1A1B1A2B1A32B1A3B1A13B11A5B2A32B1A30	FALSE	B9	B9	VL1392
V	4810638	20924180	Nana_B9_E09	BRC20067	BRC20067	20345	20888	2.39169329073482	632	B24A1B137A1B11A1B15A1B48A1B31A1B144A1B22A1B53A1B24A1B2A1B26A2B9A2B99A1B35A1B36A1B35A1B1A1B28A1B2A1B12A1B26A1B18A2B1A1B153A1B8A1B10A1B4A1B207A1B9A1B65A1B586A1B16A1B14A1B85A1B62A6B140A1B23A1B79A5B11A1B88A7B142A10B97A1B304A13B1A2B23A3B248A1B1A1B9A1B15A1B6A1B56A1B1A1B6A1B31A1B3A1B1A1B40A1B5A1B81A1B222A1B17A1B37A1B77A1B24A1B42A1B34A1B12A1B67A1B31A1B9A1B19A1B1A1B9A1B52A2B51A1B14A1B20A1B41A1B85A1B7A1B13…	FALSE	B9	B9	VL1392
V	1	3908333	Nana_B9_D11	BRC20067	BRC20067	11889	11954	2.44242577172176	104	B690A1B1A1B945A1B196A2B115A1B103A1B271A1B379A1B51A2B802A1B87A1B83A1B81A1B39A1B81A1B522A1B2A1B878A1B98A1B72A1B109A1B225A1B8A1B334A1B187A1B18A1B442A3B15A1B295A1B108A1B291A1B212A1B24A1B161A1B1322A1B1A1B67A3B93A1B33A1B497A1B313A1B677A1B204A1B18A1B69A1B301A1B71A1B126A1B78A1B1A1B83A8B1A1B9	FALSE	B9	B9	VL1392
V	3908334	3945935	Nana_B9_D11	DL238	DL238	479	509	2.37787056367432	28	A49B1A16B3A31B1A69B3A12B2A8B9A18B1A70B1A25B2A1B1A15B1A40B3A57B1A8B1A60	FALSE	B9	B9	VL1392
V	3945936	3946710	Nana_B9_D11	BRC20067	BRC20067	26	26	1.61538461538462	0	B26	TRUE	B9	B9	VL1392
V	3946711	3993949	Nana_B9_D11	DL238	DL238	239	260	2.18828451882845	20	A20B3A18B1A4B2A14B1A52B3A76B1A20B1A5B1A11B2A3B6A16	FALSE	B9	B9	VL1392
V	3993950	3995533	Nana_B9_D11	BRC20067	BRC20067	25	34	2.16	2	B11A9B14	TRUE	B9	B9	VL1392
V	3995534	4809486	Nana_B9_D11	DL238	DL238	2077	2218	2.5565719788156	172	A58B1A86B1A3B1A2B1A54B2A3B6A4B1A6B1A12B1A128B1A1B1A17B1A13B2A46B1A9B5A15B1A22B1A22B2A12B2A61B1A18B1A33B1A20B1A55B2A58B12A23B1A8B1A61B1A12B1A46B1A7B1A28B1A19B1A25B2A38B1A23B1A8B1A1B2A6B1A1B1A12B1A6B1A19B1A33B1A12B7A76B2A95B1A40B1A23B1A35B1A2B1A9B1A8B1A14B1A6B1A4B1A81B2A6B1A57B1A6B1A13B8A2B1A32B1A21B3A12B1A1B1A10B1A5B2A4B1A55B7A24B1A20B1A22B1A53B1A38B1A10B1A7B1A12B1A50B2A5B3A4B1A13B1A5B1A31B1A6B1A8…	FALSE	B9	B9	VL1392
V	4809487	20924180	Nana_B9_D11	BRC20067	BRC20067	22219	22584	2.47985957963905	478	B182A1B78A1B43A1B44A1B91A1B53A1B191A1B16A1B45A1B53A1B16A1B51A1B11A1B129A1B1A1B21A1B13A4B1A2B5A1B50A1B40A1B55A1B130A1B71A1B48A1B522A2B54A1B159A8B147A8B137A4B142A14B346A3B182A1B69A4B41A2B55A1B10A1B15A1B8A1B17A1B32A1B42A1B39A1B453A1B17A1B115A1B44A1B178A1B398A1B62A1B62A1B33A1B14A1B21A2B20A2B32A1B120A3B12A2B177A1B175A1B15A2B8A1B42A1B112A1B69A1B343A1B10A1B27A1B278A1B565A1B14A1B135A1B5A1B211A7B28A1B118A…	FALSE	B9	B9	VL1392
V	1	3685575	NIL_B10	BRC20067	BRC20067	6304	6325	1.3632614213198	42	B7A1B476A1B622A1B214A1B768A1B768A1B606A1B85A1B161A1B86A1B73A1B99A1B174A1B130A1B27A1B751A1B30A1B70A1B106A1B486A1B406A1B159	FALSE	B10	B10	VL1393
V	3685576	4535428	NIL_B10	DL238	DL238	1473	1636	1.44059742023082	230	A15B2A20B1A1B1A3B1A5B1A7B1A19B1A1B1A8B4A5B2A2B1A2B1A1B1A10B1A14B1A6B1A1B1A4B1A5B1A21B1A30B1A3B1A26B2A9B1A26B11A8B1A8B1A18B2A22B1A14B2A38B1A14B1A20B1A91B3A13B1A4B1A71B1A4B2A3B1A1B1A2B1A2B1A1B1A27B1A18B1A3B1A45B1A50B2A24B1A14B1A8B1A2B1A10B1A2B1A1B1A1B1A1B5A42B1A6B1A18B1A44B1A11B1A12B2A10B1A48B2A16B8A41B1A6B1A18B1A2B2A1B1A6B1A26B1A18B1A2B6A3B1A29B1A10B1A7B1A32B1A12B1A1B1A15B1A1B1A3B1A2B2A5B1A1B1A2B1…	FALSE	B10	B10	VL1393
V	4535429	20924180	NIL_B10	BRC20067	BRC20067	13715	13992	1.40532263944586	452	B45A1B58A1B128A1B110A1B201A1B32A1B418A1B934A1B35A3B3A1B1A1B193A1B344A2B52A1B29A1B328A1B62A1B119A1B14A1B505A1B57A1B50A1B164A1B935A1B182A1B532A1B199A1B577A1B236A1B9A1B172A1B584A1B11A1B531A1B15A1B313A1B116A1B315A1B735A1B96A1B40A1B42A1B9A1B47A2B1A1B126A1B38A1B77A1B529A1B114A1B202A2B35A1B291A1B21A1B136A1B8A2B28A1B232A1B107A1B2A1B4A1B16A1B3A1B14A1B3A1B12A1B13A1B7A1B2A1B1A1B13A1B17A1B5A1B8A2B10A1B9A1B6A…	FALSE	B10	B10	VL1393
V	1	3117576	NIL_B3	BRC20067	BRC20067	9608	9625	1.53757285595337	30	B417A1B220A2B260A1B3664A1B674A2B268A1B81A1B880A1B644A1B363A1B455A1B137A1B64A1B232A1B1087A1B162	FALSE	B3	B3	VL1389
V	3117577	4370082	NIL_B3	DL238	DL238	2693	3018	1.43483104344597	490	A3B1A5B1A27B1A10B1A1B1A2B1A11B1A2B1A1B1A5B1A4B1A2B1A3B1A2B1A6B1A2B1A11B1A2B1A1B1A9B1A3B1A3B1A2B1A15B2A6B1A14B1A1B1A2B1A2B1A1B2A1B1A14B1A2B1A4B2A25B2A6B1A1B1A10B1A17B1A4B3A3B2A11B1A3B3A2B1A2B1A1B1A5B3A11B1A8B1A2B1A5B1A6B1A2B1A5B1A27B1A4B1A1B1A4B1A3B3A2B2A16B1A1B1A2B2A2B1A4B1A4B1A2B1A12B2A12B1A1B3A5B1A12B1A2B1A2B1A5B1A1B2A3B1A6B1A11B2A3B1A5B2A1B1A1B1A15B2A12B1A7B1A3B1A5B2A3B1A1B1A24B1A1B1A6B1A5B1A5…	FALSE	B3	B3	VL1389
V	4370083	20924180	NIL_B3	BRC20067	BRC20067	23004	23284	1.52995131281516	484	B269A1B83A1B73A1B9A1B460A1B324A1B517A1B573A1B1A1B612A1B431A1B1264A1B220A1B46A1B481A1B35A1B261A1B102A1B382A1B436A1B281A1B399A1B2A1B35A1B633A1B661A1B1539A1B334A1B455A1B209A1B19A1B488A1B2150A1B70A2B506A1B54A1B164A1B415A1B1345A1B62A1B1339A1B808A1B797A1B162A1B460A1B76A1B29A1B2A1B17A1B3A2B5A1B2A1B12A1B1A1B4A1B16A1B2A2B4A1B8A2B2A1B19A1B21A1B18A1B2A1B7A1B3A1B2A1B39A1B3A1B9A1B15A1B10A1B31A1B17A1B21A1B11A1…	FALSE	B3	B3	VL1389
V	1	3170742	NIL_A3	BRC20067	BRC20067	9567	9604	1.68182293299885	72	B23A1B727A1B2A1B801A2B277A1B69A1B652A1B297A1B312A1B227A1B425A1B469A1B206A1B549A1B108A1B61A1B48A1B588A1B10A1B114A1B47A1B85A1B345A1B9A1B18A1B67A1B24A1B471A1B18A1B91A1B717A1B179A1B126A1B757A1B224A1B332A1B92	FALSE	A3	A3	VL1386
V	3170743	4607483	NIL_A3	DL238	DL238	2857	3160	1.69443472173609	450	A7B1A5B1A2B1A9B1A1B1A2B1A3B1A1B2A4B1A3B1A17B3A5B1A34B2A27B2A24B2A1B1A3B2A1B1A28B1A6B1A25B1A11B1A30B1A5B2A15B1A7B1A10B2A9B1A2B1A8B1A19B1A1B1A3B1A4B1A5B1A6B1A3B1A4B1A5B1A12B1A2B2A5B1A2B1A11B1A9B1A18B2A5B1A6B2A3B1A1B1A31B1A1B1A7B3A9B1A3B1A4B1A1B2A2B1A3B1A8B1A18B1A2B1A1B1A4B1A1B1A2B1A7B3A7B1A9B1A1B1A22B1A17B1A10B2A19B4A12B1A1B1A12B1A4B1A11B2A7B2A6B1A16B1A52B2A30B2A9B1A38B2A45B1A19B1A69B1A1B1A10B3A30B…	FALSE	A3	A3	VL1386
V	4607484	20924180	NIL_A3	BRC20067	BRC20067	22165	22530	1.6789984209339	581	B652A1B1034A1B1211A1B459A1B655A2B99A1B588A1B32A1B19A1B260A1B1021A1B79A1B845A1B319A1B1193A1B357A1B225A1B351A1B527A1B69A1B1065A1B35A1B2094A1B583A1B379A1B57A1B226A1B333A1B1A2B22A1B1612A1B1202A2B228A1B37A3B997A1B14A1B14A1B28A1B1A1B7A1B6A1B1A1B21A1B10A1B15A1B6A1B19A1B35A1B14A1B1A1B1A1B7A1B3A1B2A1B21A1B3A3B2A1B3A1B9A1B2A2B9A1B2A1B11A1B17A2B6A1B1A1B28A1B6A1B17A1B3A2B18A1B17A1B7A1B46A1B21A1B35A1B1A1B7A1B…	FALSE	A3	A3	VL1386
V	1	3170888	NIL_A6	BRC20067	BRC20067	9753	9786	1.64154619091562	64	B65A1B413A1B274A1B10A1B678A1B345A1B88A1B648A1B180A1B2568A1B29A1B4A1B62A1B79A1B125A1B318A1B282A1B139A1B143A1B121A1B192A1B5A1B365A1B162A1B26A1B663A2B236A1B124A1B472A1B74A1B343A1B514A1B6	FALSE	A6	A6	VL1387
V	3170889	4601922	NIL_A6	DL238	DL238	2951	3307	1.67739749237547	527	A4B1A11B1A2B2A3B1A4B1A8B2A1B5A9B2A5B1A5B1A1B1A2B1A5B1A12B1A13B1A34B1A12B1A1B1A3B1A9B1A10B1A2B1A6B1A4B1A16B1A3B1A4B1A1B1A1B1A4B1A16B1A3B4A6B1A8B1A11B1A2B2A1B1A2B2A3B1A2B1A1B1A2B1A1B3A1B1A16B1A2B1A2B1A4B1A1B1A8B1A12B1A1B1A6B1A2B1A20B1A1B1A13B1A3B1A3B1A2B1A4B1A1B1A1B1A7B2A1B2A1B1A2B1A2B2A1B1A1B1A3B1A11B1A21B1A1B1A6B1A1B2A2B1A7B1A1B1A9B2A6B1A4B1A1B1A9B1A14B2A8B1A2B1A11B1A5B1A24B1A1B1A4B2A4B1A3B2A9B1A…	FALSE	A6	A6	VL1387
V	4601923	20924180	NIL_A6	BRC20067	BRC20067	22694	23033	1.6487177227461	559	A1B340A1B165A1B110A1B2541A3B3A1B1A1B1597A1B214A1B26A1B15A1B303A1B182A1B535A1B54A1B95A1B203A1B88A1B477A1B147A1B400A1B658A1B92A1B157A1B417A1B479A1B136A1B1607A1B467A1B897A1B116A1B379A2B117A1B163A1B51A1B520A1B156A1B378A1B386A1B796A1B315A1B218A1B386A1B5A1B926A1B905A1B151A1B10A1B175A1B45A1B194A1B351A1B7A1B232A1B19A2B2A1B8A1B9A1B25A1B21A1B4A1B21A1B3A1B16A1B6A1B15A1B7A1B8A1B62A1B21A1B3A1B2A1B7A2B28A1B34A…	FALSE	A6	A6	VL1387
