## Supplemental_Table5 for "Natural variation in a glucuronosyltransferase modulates propionate sensitivity in a *C. elegans* propionic acidemia model"

strain	survival	rep	day
BRC20067	0.873362445414847	A	1
DL238	64.2105263157895	A	1
A3	0	A	1
A6_R1	0	A	1
A6_R2	0	A	1
B2	1.06951871657754	A	1
B3	6.70391061452514	A	1
B6	11.71875	A	1
B8	0	A	1
B9	2.1505376344086	A	1
B10	1.06382978723404	A	1
C6	0	A	1
BRC20067	0	B	1
DL238	48.2035928143713	B	1
A3	0	B	1
A6_R1	0	B	1
A6_R2	2.34375	B	1
B2	0.606060606060606	B	1
B3	12.8712871287129	B	1
B6	7.9646017699115	B	1
B8	0	B	1
B9	1.69491525423729	B	1
B10	0.527704485488127	B	1
C6	0.775193798449612	B	1
BRC20067	0	C	1
DL238	39.6648044692737	C	1
A3	0	C	1
A6_R1	0	C	1
A6_R2	1.50943396226415	C	1
B2	0	C	1
B3	8.76494023904383	C	1
B6	4.54545454545455	C	1
B8	0.609756097560976	C	1
B9	0	C	1
B10	0	C	1
C6	0	C	1
BRC20067	0	D	1
DL238	49.1071428571429	D	1
A3	0	D	1
A6_R1	0	D	1
A6_R2	0	D	1
B2	2.33918128654971	D	1
B3	10.6995884773663	D	1
B6	6.54205607476635	D	1
B8	0	D	1
B9	1.8018018018018	D	1
C6	0.869565217391304	D	1
BRC20067	2.45901639344262	A	2
DL238	3.50877192982456	A	2
A3	0	A	2
A6_R1	0	A	2
A6_R2	3.15315315315315	A	2
B2	4.29447852760736	A	2
B3	2.05761316872428	A	2
B6	3.74331550802139	A	2
B8	1.01010101010101	A	2
B9	0.884955752212389	A	2
B10	0.520833333333333	A	2
C6	1.69491525423729	A	2
BRC20067	0	B	2
DL238	11.1940298507463	B	2
A3	0	B	2
A6_R1	0	B	2
A6_R2	4	B	2
B2	3.24324324324324	B	2
B3	4.62633451957295	B	2
B6	2.34113712374582	B	2
B8	0.497512437810945	B	2
B9	2.94117647058824	B	2
B10	0	B	2
C6	1.51057401812689	B	2
BRC20067	0	C	2
DL238	11.142061281337	C	2
A3	0.99009900990099	C	2
A6_R1	0	C	2
A6_R2	2.91970802919708	C	2
B2	0.581395348837209	C	2
B3	0.529100529100529	C	2
B6	2.76679841897233	C	2
B8	0.873362445414847	C	2
B9	2.42424242424242	C	2
B10	0.4149377593361	C	2
C6	1.58730158730159	C	2
BRC20067	0.636942675159236	D	2
DL238	10.0529100529101	D	2
A3	0.549450549450549	D	2
A6_R1	0	D	2
A6_R2	7.54716981132075	D	2
B2	2.47524752475248	D	2
B3	0.689655172413793	D	2
B6	1.45348837209302	D	2
B8	1.27226463104326	D	2
B9	2.14592274678112	D	2
B10	0.701754385964912	D	2
C6	0	D	2
BRC20067	1.12359550561798	A	3
DL238	30.2013422818792	A	3
A3	9.09090909090909	A	3
A6_R1	0	A	3
A6_R2	1.09489051094891	A	3
B2	6.45161290322581	A	3
B3	3.7593984962406	A	3
B6	4.72972972972973	A	3
B8	4.3010752688172	A	3
B9	11.3924050632911	A	3
B10	0	A	3
C6	0	A	3
BRC20067	0	B	3
DL238	11.0236220472441	B	3
A3	5.40540540540541	B	3
A6_R1	0	B	3
A6_R2	2.02429149797571	B	3
B2	6.56565656565657	B	3
B3	3.81679389312977	B	3
B6	4.9645390070922	B	3
B8	0	B	3
B9	5.55555555555556	B	3
B10	3.16205533596838	B	3
C6	0	B	3
BRC20067	1.42857142857143	C	3
DL238	22.2222222222222	C	3
A3	11.4130434782609	C	3
A6_R1	0.845070422535211	C	3
A6_R2	0.895522388059702	C	3
B2	8.64197530864197	C	3
B3	4.0133779264214	C	3
B6	7.8740157480315	C	3
B8	0	C	3
B9	13.2231404958678	C	3
B10	2.06896551724138	C	3
C6	0	C	3
BRC20067	1.85185185185185	D	3
DL238	13.265306122449	D	3
A3	7.31707317073171	D	3
A6_R1	0.335570469798658	D	3
A6_R2	0.363636363636364	D	3
B2	6.17977528089888	D	3
B3	5.44747081712062	D	3
B6	14.8648648648649	D	3
B8	2.08333333333333	D	3
B9	5.26315789473684	D	3
B10	0	D	3
C6	0	D	3
BRC20067	0	A	5
DL238	22.5609756097561	A	5
A3	0	A	5
A6_R1	0	A	5
A6_R2	0	A	5
B2	0.917431192660551	A	5
B3	4.86486486486486	A	5
B6	0	A	5
B8	0	A	5
B9	1.14942528735632	A	5
B10	1.6304347826087	A	5
C6	0	A	5
BRC20067	0	B	5
DL238	24.6153846153846	B	5
A3	0.8	B	5
A6_R1	0	B	5
A6_R2	0	B	5
B2	0	B	5
B3	8.63309352517986	B	5
B6	2.75229357798165	B	5
B8	0	B	5
B9	4.86111111111111	B	5
B10	2.85714285714286	B	5
C6	0	B	5
BRC20067	0	C	5
DL238	31.1377245508982	C	5
A3	1.77514792899408	C	5
A6_R1	0	C	5
A6_R2	0	C	5
B2	0	C	5
B3	5.46448087431694	C	5
B6	3.125	C	5
B8	0	C	5
B9	1.05263157894737	C	5
B10	2.20264317180617	C	5
C6	0.5	C	5
BRC20067	0	D	5
DL238	26.0204081632653	D	5
A3	0.458715596330275	D	5
A6_R1	0	D	5
A6_R2	0	D	5
B2	0	D	5
B3	2.71739130434783	D	5
B6	3.80622837370242	D	5
B8	0	D	5
B9	2.55102040816327	D	5
B10	1.64835164835165	D	5
C6	0	D	5
