## Supplemental_Table6 for "Natural variation in a glucuronosyltransferase modulates propionate sensitivity in a *C. elegans* propionic acidemia model"

Strain	Survival	Day	Replicate
BRC20067	16.52892562	6_28	1
DL238	45.45454545	6_28	1
BRC20067_Del	52.47524752	6_28	1
BRC20067_Swap	35.29411765	6_28	1
BRC20067	18.12080537	6_28	2
DL238	70	6_28	2
BRC20067_Del	32.16374269	6_28	2
BRC20067_Swap	39.28571429	6_28	2
BRC20067	27.83505155	6_28	3
DL238	47.05882353	6_28	3
BRC20067_Del	31.69014085	6_28	3
BRC20067_Swap	50	6_28	3
DL238	89.70588235	9_1	1
BRC20067	43.75	9_1	1
BRC20067_Del	66.66666667	9_1	1
BRC20067_Swap	57.77777778	9_1	1
DL238	87.67123288	9_1	2
BRC20067	57.40740741	9_1	2
BRC20067_Del	71.26436782	9_1	2
BRC20067_Swap	68.57142857	9_1	2
DL238	81.92771084	9_1	3
BRC20067	42.42424242	9_1	3
BRC20067_Del	67.81609195	9_1	3
BRC20067_Swap	56.8627451	9_1	3
DL238	80	9_1	4
BRC20067	34.48275862	9_1	4
BRC20067_Del	36.36363636	9_1	4
BRC20067_Swap	82.11382114	9_1	4
DL238	88.57142857	9_1	5
BRC20067	32.5	9_1	5
BRC20067_Del	54.16666667	9_1	5
BRC20067_Swap	82	9_1	5
DL238	89.74358974	9_1	6
BRC20067	62.96296296	9_1	6
BRC20067_Del	70.2970297	9_1	6
BRC20067_Swap	82.75862069	9_1	6
DL238	77.77777778	9_9	1
BRC20067	28.125	9_9	1
BRC20067_Del	25.49019608	9_9	1
BRC20067_Swap	51.02040816	9_9	1
DL238	75.36231884	9_9	2
BRC20067	23.68421053	9_9	2
BRC20067_Del	14.81481481	9_9	2
BRC20067_Swap	67.79661017	9_9	2
DL238	79.6875	9_9	3
BRC20067	17.77777778	9_9	3
BRC20067_Del	24.52830189	9_9	3
BRC20067_Swap	46	9_9	3
DL238	87.5	9_9	4
BRC20067	23.86363636	9_9	4
BRC20067_Del	58.33333333	9_9	4
BRC20067_Swap	71.875	9_9	4
DL238	82.71604938	9_9	5
BRC20067	24.07407407	9_9	5
BRC20067_Del	39.39393939	9_9	5
BRC20067_Swap	48.07692308	9_9	5
DL238	81.81818182	9_9	6
BRC20067	5.172413793	9_9	6
BRC20067_Del	21.78217822	9_9	6
BRC20067_Swap	41.86046512	9_9	6
